# How biological cells including platelets and megakaryocytes decide complex problems fast but risky

**DOI:** 10.1101/2021.09.10.459594

**Authors:** Juan Prada, Johannes Balkenhol, Martin Kaltdorf, Özge Osmanoglu, Martin Stoerkle, Katrin Heinze, Georgi Manukjan, Harald Schulze, Thomas Dandekar

**Author notes:** equal contributing first authors (Juan Prada, Johannes Balkenhol, Martin Kaltdorf, Özge Osmanoglu). **Abbreviations:** NP, non-deterministic complete; P, always polynomial time taking; SAT, boolean satisfiability problem; MK, Megakaryocytes; HSC, hematopoietic stem cells; CDC2, cyclin dependent kinase 1; TP53, tumor protein p53; SRC, proto-oncogene, non-receptor tyrosine kinase; MYC, MYC proto-oncogene; JUN, Jun proto-oncogene; MYC, Myc proto-oncogene protein; ERK, Mitogen-activated protein kinases; MTOR, Serine/threonine-protein kinase mTOR; AKT, RAC-alpha serine/threonine-protein kinases; ITPR, Inositol 1,4,5-trisphosphate receptor; CXCR, C-X-C chemokine receptor; DVL, Segment polarity protein dishevelled homolog DVL; RUNX2, Runt-related transcription factor 2; NFkB, Nuclear factor-κB; MMP9, matrix metallopeptidase 9; Pi3K, phosphoinositide 3-kinase; SRC, proto-oncogene tyrosine-protein kinase Src; LYN, tyrosine-protein kinase Lyn; AKT1, RAC-alpha serine/threonine-protein kinase; TNFRSF1A, tumor necrosis factor receptor superfamily member 1A; TRADD, tumor necrosis factor receptor type 1-associated DEATH domain protein; ILK, Integrin-linked protein kinase; ITGB1, Integrin beta-1; GRB10, growth factor receptor-bound protein 10; CAC, cytosolic calcium release; G6b-B, megakaryocyte and platelet inhibitory receptor G6b; VC, value control centrality; DC, dynamic control centrality; TC, total control centrality; CDKN1A, Cyclin-dependent kinase inhibitor 1; CHUK, inhibitor of nuclear factor kappa-B kinase subunit alpha.

## Abstract

Mathematical decision processes are accurate but sometimes take very long time or simply do not happen. Decisions in biology happen fast and driven by evolution, optimizing survival chances. This results in stochastic decisions with on average good adaptation to the environment but an inherent risk of individual errors e.g. developing cancer during cell regeneration. We calculate and show in platelets and megakaryocytes how cellular decision processes increases risk for errors and inflammation. Short cut solutions adapted from nature improve computer strategies for protein folding and network decision processes. Complex problems are not always solved in foreseeable time, instead the fast solutions in biology speed up errors everywhere including biochemical aging of blood vessels, misfolded proteins, mis-programmed cells, cancer and heart failure.

**One sentence abstract:** We investigate in biological networks how complex decision problems are mastered not by an accurate but unforeseeable long mathematical search but rather pragmatic and fast, with an inherent risk of error, a basis for inflammation and cancer.
