## Supplemental Table 2 Centralities Platelet CC for "How biological cells including platelets and megakaryocytes decide complex problems fast but risky"

### Sheet: centralites PL
Node Name	Total Centrality	Value Centrality	Dynamic Centrality
AKT1	0.0437812	1.12483e-18	0.0413938
TNFRSF1A	0.0361595	0.00360977	0.021658
TRADD	0.0325507	0.00360955	0.0288775
SRC	0.0257822	2.66972e-19	0.0257822
TRAF2	0.0247039	1.05e-16	0.0274371
BCL2L1	0.0189832	8.59566e-20	0.0192002
CAC	0.0176901	6.42063e-19	0.0169023
LEPR	0.0176068	2.05822e-14	0.0176074
ATM	0.0166649	2.13843e-18	0.016666
CTTN	0.0149331	1.62473e-20	0.0149331
RPS6KA3	0.0135387	0.00149806	0.0104853
PDPK1	0.0134732	0.00299611	0.00898585
PTK2B	0.013207	3.47614e-16	0.0132069
ARAC	0.0127422	1.36512e-19	0.0127422
WASL	0.0127353	3.96546e-20	0.0127353
HIF1A	0.0126488	2.52561e-20	0.0126461
LYN	0.010889	2.28206e-16	0.0113723
CTNND1	0.010691	3.17712e-21	0.010691
LCK	0.0104442	0.00105249	0.0104443
CDK6	0.00784408	4.73258e-17	0.00871891
TBC1D4	0.00724862	2.35705e-19	0.00724864
RPS6KB1	0.00680494	5.69559e-21	0.00680494
ADP	0.0067439	1.27151e-19	0.00674391
TGFBR1	0.00659341	1.12247e-17	0.00659341
CASP3	0.00655534	5.64474e-21	0.0065553
CTNNA1	0.00629591	2.88618e-20	0.00629591
TLR4	0.00604478	7.49413e-20	0.0060444
FGFR1	0.00594509	0.00132114	0.00330284
FGF2	0.0059353	0.000660569	0.00527717
NFKBIA	0.0059258	2.62896e-21	0.00592611
JAK1	0.00586309	1.15824e-12	0.00975749
SOCS3	0.00542036	1.99608e-13	0.00679781
SMAD7	0.00540478	1.4882e-17	0.00540478
RAB10	0.00505089	2.64644e-19	0.00505089
SOCS5	0.0045889	5.4239e-15	0.00550629
CREB1	0.00443689	1.62859e-22	0.00440747
JUND	0.00439722	4.98292e-19	0.00395867
IRAK3	0.0043956	4.13302e-19	0.0043956
PLCB2	0.00439046	3.45432e-21	0.00439046
RASGRP1	0.0042972	1.84536e-18	0.00350944
MMP9	0.00408105	5.00027e-21	0.00408105
GSK3A	0.00393317	8.63586e-22	NaN
ITGB1	0.00367582	1.78285e-16	0.0036012
RBL2	0.00350172	0.00227025	0.00228929
E2F3	0.00298356	0.00226853	0.00119668
SYK	0.00255611	4.11375e-21	0.00225168
CDKN1A	0.0025231	7.06788e-18	0.0021052
RAP1A	0.00239636	2.53294e-18	0.00239636
APAF1	0.00231867	4.01349e-22	0.0023219
P2RY1	0.00231095	1.42643e-20	0.00231095
RAF1	0.00227457	1.55158e-18	0.00226561
MMP2	0.00219826	2.37646e-21	0.00219826
UBE2N	0.00219816	3.16475e-18	0.002198
ACVR1	0.0021978	2.86931e-24	0.0021978
STAT6	0.0021978	3.37493e-24	0.0021978
IQGAP1	0.0021978	3.86109e-23	0.0021978
CFLAR	0.00219777	2.53093e-20	0.00219777
USP8	0.00219774	1.30995e-25	0.00219775
NCOR2	0.00219773	1.19086e-22	0.00219774
MET	0.00219765	1.19147e-21	0.00219765
ITGB3	0.00219737	1.39628e-20	0.00219737
BCAR1	0.00218552	6.43259e-25	0.00218552
STAT2	0.00215779	2.64273e-22	0.0021578
SERPINE1	0.00215579	3.47891e-21	0.00215579
ILK	0.00215403	7.49548e-23	0.00213837
CSK	0.00210502	5.84491e-21	1.71214e-09
CDKN1B	0.00197155	1.22134e-16	0.00188575
DVL1	0.00193994	1.3201e-19	0.00193992
ITPR3	0.00191045	3.20317e-21	7.27033e-06
IKBKB	0.00189006	8.08213e-23	0.00189466
MDM4	0.00185366	5.00262e-20	0.00206145
ATF2	0.00176734	1.00949e-17	0.00198805
CDK5	0.00175824	1.7886e-24	0.0021978
CHUK	0.0015533	6.38359e-20	0.0015533
SMURF1	0.00135419	1.66979e-20	0.0013542
MAP3K5	0.00133954	1.83829e-18	0.00172226
FOXO1	0.000639034	1.33563e-22	0.000653547
TLN1	0.000435654	1.99613e-20	0.000842056
RB1	0.000325223	5.31647e-19	0.000319963
CDKN2B	0.000306348	1.78858e-18	0.000297757
FOXO4	0.000226801	6.82654e-18	0.000286786
VEGFA	0.000195232	3.83428e-20	0.000195234
MLST8	0.000191155	4.17012e-21	0.000191247
TFDP1	0.000163606	4.15094e-13	0.000161727
CDK4	0.000161377	1.18193e-15	0.000158393
JAK3	0.000148487	2.06941e-13	0.00014849
CASP9	0.000107135	3.99175e-21	0.000107251
RHEB	0.000105025	3.36328e-24	0.000104394
TBXA2R	0.000102053	3.97388e-18	0.000102053
JAK2	8.40999e-05	1.88535e-13	8.40343e-05
MAP2K4	6.71579e-05	7.31681e-21	7.55525e-05
MAP2K7	5.04772e-05	1.00588e-20	8.41291e-05
BRK1	5.02086e-05	2.9178e-19	5.02087e-05
CDKN2C	4.84878e-05	7.93388e-20	4.59765e-05
MAPK10	4.63704e-05	2.33757e-18	3.86001e-05
SRF	4.28434e-05	1.11399e-20	4.28434e-05
TFDP2	4.27873e-05	2.89637e-13	4.18263e-05
BAK1	4.05129e-05	6.3636e-21	4.05073e-05
NCK1	3.99293e-05	2.31618e-20	3.77692e-05
NCKAP1	3.94074e-05	1.70692e-20	3.94075e-05
DVL3	3.86875e-05	4.91545e-21	3.86819e-05
MAPK9	3.77147e-05	2.1264e-19	3.58785e-05
EGLN1	3.601e-05	5.08455e-25	3.60098e-05
EGLN3	3.60053e-05	5.67707e-21	3.60189e-05
RPS6KA1	3.59141e-05	1.27488e-18	3.86245e-05
BIRC2	3.14262e-05	6.06901e-20	3.15165e-05
TGFB1	2.83542e-05	7.15102e-24	2.83542e-05
RAB13	2.80553e-05	2.58678e-23	2.80553e-05
RAB8A	2.80552e-05	1.16756e-20	2.80553e-05
CAPN2	2.74686e-05	2.18677e-18	2.32877e-05
PIP5K1C	2.11973e-05	2.55773e-19	2.32877e-05
RUVBL1	2.05989e-05	2.15541e-19	2.62997e-05
RAB8B	1.88556e-05	1.33782e-19	1.88557e-05
TYK2	1.85572e-05	3.59369e-16	1.85571e-05
ILKAP	1.77484e-05	2.64637e-19	1.77484e-05
CYCS	1.70951e-05	2.40465e-20	1.70951e-05
BTRC	1.64645e-05	1.05913e-19	1.65798e-05
ALB	1.6451e-05	5.70237e-20	1.6451e-05
MYD88	1.62157e-05	1.60778e-23	1.62157e-05
BDNF	1.62078e-05	9.10584e-22	2.27062e-06
AXIN1	1.44108e-05	5.15878e-20	1.44108e-05
MKL1	1.40624e-05	6.11529e-20	1.40624e-05
RAB11A	1.40277e-05	5.98855e-20	1.40277e-05
RASGRP2	1.39969e-05	1.86438e-18	1.36406e-05
RELA	1.37259e-05	3.21883e-19	1.14634e-05
E2F1	1.28291e-05	3.13989e-21	2.08821e-05
PTGDR	1.26521e-05	7.23921e-17	1.26013e-05
ABI1	1.18093e-05	6.00861e-20	1.18093e-05
CD79B	1.15738e-05	6.71823e-22	1.15736e-05
SLC9A3R1	1.1569e-05	8.20729e-21	1.1569e-05
ZAP70	1.14947e-05	1.21808e-20	1.14948e-05
CD247	1.14307e-05	4.36851e-16	1.14307e-05
MAP3K7	1.13862e-05	1.3476e-18	1.03372e-05
BID	1.13177e-05	4.53542e-21	1.13188e-05
TNK2	1.0885e-05	3.35083e-19	1.08856e-05
TRIO	1.0865e-05	1.47504e-22	1.08658e-05
PIP5K1B	1.08101e-05	2.14015e-22	1.08101e-05
PAK1	9.80587e-06	2.8615e-20	8.72499e-06
YWHAE	7.89174e-06	7.37595e-25	7.76072e-06
NFYB	7.46879e-06	6.94127e-22	7.4687e-06
FN1	7.41911e-06	1.65475e-19	7.41909e-06
RAD1	7.30645e-06	3.25922e-23	7.30645e-06
RAD9A	7.30645e-06	2.5207e-22	7.30645e-06
SREBF2	7.19437e-06	2.36099e-22	7.19458e-06
ORAI1	7.07057e-06	8.78295e-21	7.07047e-06
MAP3K1	6.85185e-06	5.8786e-18	6.85185e-06
RHOQ	4.82795e-06	2.21593e-20	4.82796e-06
E2F4	3.69032e-06	4.90628e-17	3.62324e-06
WASF1	2.60996e-06	7.4341e-20	2.60996e-06
PTPN1	2.23258e-06	3.66348e-15	2.23266e-06
ARNT	1.55931e-06	7.7356e-22	1.55932e-06
EPAS1	1.37025e-06	1.84248e-25	1.35789e-06
IGF1	1.29573e-06	3.83334e-19	1.29383e-06
IGF1R	1.28264e-06	2.6613e-21	1.27877e-06
CCND1	1.24519e-06	7.8859e-16	1.30318e-06
INSR	1.23455e-06	8.26065e-15	1.23555e-06
MDM2	1.11391e-06	5.04214e-18	1.46084e-06
APP	8.32914e-07	2.30021e-20	6.66327e-07
YWHAZ	8.00343e-07	2.52438e-20	8.00419e-07
AR	6.82422e-07	6.31645e-21	7.93207e-07
YWHAH	6.66711e-07	1.08505e-20	6.66372e-07
CSNK1A1	6.46541e-07	3.39723e-19	6.4657e-07
HIF1AN	5.5581e-07	1.30441e-21	5.55813e-07
EGLN2	5.55669e-07	4.15251e-22	5.55806e-07
CD81	5.53814e-07	1.48335e-25	5.53814e-07
MAPK13	4.93278e-07	1.58182e-19	5.48132e-07
CSNK1D	4.46347e-07	1.10544e-18	4.46368e-07
MAPK12	4.38933e-07	4.22117e-19	4.93558e-07
PLG	4.38037e-07	8.78637e-21	4.38025e-07
CASP8	4.24198e-07	4.68005e-19	4.23069e-07
CARM1	4.23454e-07	1.05947e-20	4.23454e-07
CASP2	4.19439e-07	2.15919e-21	4.1944e-07
GZMB	4.1924e-07	3.9685e-19	4.19782e-07
PIK3CA	4.19118e-07	5.47429e-24	1.21539e-06
KAT5	4.07954e-07	1.18544e-21	4.07954e-07
P2RX1	4.05722e-07	3.3232e-21	4.0572e-07
RALA	3.60613e-07	5.91403e-21	3.20545e-07
RALB	3.60612e-07	3.57228e-20	3.60613e-07
RRAGD	2.86447e-07	7.86433e-22	2.85741e-07
RRAGB	2.85741e-07	4.58687e-22	2.85035e-07
RRAGA	2.85741e-07	2.82772e-21	2.85035e-07
RRAGC	2.85035e-07	6.10608e-22	2.85035e-07
GNA11	2.79869e-07	8.3967e-19	2.79869e-07
GNAQ	2.79869e-07	7.4318e-22	2.79869e-07
GP6	2.79869e-07	1.52953e-25	2.79869e-07
GNA14	2.79869e-07	2.04018e-21	2.79869e-07
BRAF	2.27631e-07	5.87579e-22	8.96553e-08
BAD	2.12541e-07	1.10517e-21	2.12543e-07
RIPK1	1.59199e-07	7.74121e-22	7.43188e-08
YWHAB	1.46522e-07	9.34413e-22	1.4656e-07
STAT5A	1.28158e-07	5.23432e-15	1.26475e-07
IL2RB	1.28095e-07	5.38766e-13	1.28068e-07
YWHAG	1.22425e-07	4.84574e-22	1.22425e-07
GRB10	1.05582e-07	1.43062e-20	7.64617e-08
GATA1	8.97266e-08	2.16052e-25	8.97269e-08
GNA13	7.66035e-08	8.71519e-20	7.66024e-08
RRAS	7.36343e-08	5.23914e-20	7.30405e-08
NFKB1	7.26783e-08	6.72272e-23	7.16159e-08
MAPKAP1	6.27768e-08	4.67399e-20	5.4365e-08
RPS6KA4	6.04814e-08	1.01575e-25	9.38437e-08
IGF2	5.9719e-08	6.30068e-22	5.92404e-08
PRKDC	5.53023e-08	1.36462e-19	7.03943e-08
ARAF	4.64381e-08	1.6046e-22	5.00186e-08
CAMK2D	4.38002e-08	1.60317e-22	6.04814e-08
CAMK2G	4.38002e-08	1.25102e-22	4.38002e-08
MAP3K8	3.62955e-08	2.67291e-22	2.91321e-08
KIF5B	2.56568e-08	1.32048e-21	2.56577e-08
MAP4K4	2.41099e-08	1.38448e-22	1.69216e-07
IRS1	2.16439e-08	6.73224e-21	1.68943e-08
PRKCB	2.04254e-08	2.10825e-22	2.04254e-08
RAP1B	1.8574e-08	1.11376e-22	1.85755e-08
GGPS1	1.81029e-08	4.26213e-22	1.79067e-08
IDI1	1.76998e-08	4.65404e-23	1.77117e-08
CSNK1E	1.65294e-08	5.63688e-19	1.65302e-08
SP1	1.27506e-08	6.45029e-22	1.27553e-08
RPTOR	1.22609e-08	4.51939e-23	2.04738e-08
HMGCR	1.20472e-08	3.36125e-22	1.20434e-08
CD28	1.14144e-08	8.82673e-25	1.02729e-08
STAT5B	1.09689e-08	2.63509e-12	1.10023e-08
PPARA	8.37606e-09	1.05697e-20	8.37591e-09
TAB1	6.79165e-09	4.37952e-22	6.79165e-09
NFYC	6.00684e-09	4.08817e-22	5.90551e-09
NFYA	5.71946e-09	1.28347e-22	6.10261e-09
LCP2	3.40808e-09	7.50595e-22	1.71865e-09
SQSTM1	2.86953e-09	2.74394e-22	1.08386e-09
TSC2	2.86887e-09	1.21312e-21	2.83244e-09
TSC1	2.83244e-09	4.0711e-22	2.79601e-09
P2RY12	2.69183e-09	2.04469e-19	2.69196e-09
IP3	2.53662e-09	7.6297e-21	2.53302e-09
LAT	2.28599e-09	2.38378e-22	1.11987e-12
NCOA2	2.28068e-09	1.05413e-23	2.28068e-09
CASP7	1.75316e-09	1.99096e-23	1.76146e-09
KDR	1.70819e-09	7.55547e-22	3.33156e-09
GRK1	6.45855e-10	8.16607e-23	6.45843e-10
PRKCA	5.24603e-10	6.04991e-22	5.18892e-10
TIMP2	4.99095e-10	1.71605e-22	4.99095e-10
TIMP1	4.10043e-10	7.06639e-23	4.10029e-10
PXN	3.79823e-10	1.76841e-19	2.36984e-10
MAP2K2	1.41689e-10	1.40389e-18	6.18652e-11
ERBB2	1.35133e-10	3.41584e-21	1.33383e-10
PTPRA	1.33671e-10	6.74268e-22	1.33813e-10
MAP2K5	5.05764e-11	4.76783e-20	4.11603e-11
DNM1	4.51381e-11	1.81649e-22	3.99313e-11
PRKCD	3.98348e-11	4.11378e-22	3.9176e-11
S1PR1	3.93329e-11	5.97329e-22	4.10429e-11
VCL	2.4576e-11	3.48276e-23	2.41979e-11
VAV1	1.90586e-11	3.98031e-22	1.90586e-11
DAG	9.87253e-12	1.60213e-22	9.79972e-12
PLA2G2A	9.46504e-12	2.68759e-20	9.46411e-12
MAP2K1	3.12174e-12	2.91808e-18	9.3559e-12
TNF	5.48089e-13	7.95242e-19	5.1962e-13
FER	2.17858e-13	9.32326e-26	2.16367e-13
TNFSF10	1.29317e-13	9.93984e-25	1.28252e-13
HMGB1	1.21317e-13	8.49255e-21	1.21317e-13
MAPK7	7.91505e-14	2.16644e-15	7.91558e-14
DIABLO	3.94437e-14	1.61699e-19	3.93462e-14
MEF2D	1.97772e-14	2.46766e-20	1.75924e-14
PRKACA	2.7159e-15	3.97244e-17	8.21893e-19
CAMP	2.59281e-15	9.11979e-16	3.13442e-17
EPOR	2.26917e-15	7.7164e-17	1.19318e-18
USP7	6.49762e-16	3.60714e-20	6.4553e-16
CCNG1	6.45616e-16	2.563e-21	6.46147e-16
SUMO1	6.44011e-16	9.57265e-21	6.42963e-16
MPL	2.36486e-16	6.85445e-14	3.07503e-19
TGFB1I1	2.49617e-17	2.44192e-17	9.37242e-21
STAT4	2.18606e-17	1.69909e-21	5.63633e-22
TNFRSF10B	9.79564e-18	1.05772e-20	9.8832e-18
CD14	7.96116e-18	7.53404e-18	4.23224e-23
TGFBR2	5.6385e-18	8.15989e-20	1.04132e-22
PDE3A	4.4598e-18	4.28683e-18	1.40246e-20
TXA	3.99498e-18	4.5427e-19	2.97579e-18
BCR	2.57626e-18	1.18255e-18	1.67244e-22
BAIAP2	2.48346e-18	2.90836e-20	1.47183e-22
VASP	1.60712e-18	1.29232e-21	4.2672e-23
RGS18	1.52982e-18	2.93227e-19	2.83537e-26
CYLD	1.48666e-18	1.50219e-18	1.1465e-25
SOS1	1.04447e-18	3.97866e-19	6.74789e-22
NCOA1	8.48843e-19	1.01546e-18	3.23683e-23
FKBP1A	8.44662e-19	9.80801e-21	1.02399e-21
RGS19	7.81262e-19	3.95e-18	1.40175e-25
RGS7	7.03456e-19	1.70878e-19	2.16238e-23
RALGDS	6.11647e-19	5.89491e-20	1.24061e-22
GNA12	4.04412e-19	5.37006e-20	8.11558e-23
GNAI3	3.67625e-19	5.74694e-21	2.74945e-23
ZYX	2.28237e-19	1.70578e-19	5.08159e-23
GNAI1	2.0574e-19	2.31196e-21	2.01295e-23
CABIN1	2.03915e-19	1.90685e-19	2.73134e-23
KNG1	1.6115e-19	1.5384e-21	1.92777e-25
PSENEN	1.46592e-19	6.60175e-19	1.14531e-21
CRADD	1.39323e-19	4.02676e-20	3.91606e-24
ICAM1	1.14112e-19	1.32742e-23	2.35818e-23
ZMIZ1	8.58149e-20	1.8707e-17	1.54273e-20
ARF1	7.21454e-20	6.70496e-21	2.85515e-25
ARFGEF2	6.7729e-20	2.04614e-23	3.67042e-24
RGS14	5.81654e-20	3.13458e-20	4.80215e-24
SPI1	5.75371e-20	2.01466e-20	4.46262e-28
ATP	4.31684e-20	1.83865e-21	8.35439e-22
CIITA	3.5387e-20	3.48159e-20	1.01539e-22
RANGAP1	3.43485e-20	1.88459e-20	2.68707e-25
RASA1	2.8833e-20	2.74859e-19	1.30564e-23
KLKB1	2.66674e-20	1.52181e-19	4.24505e-24
NF1	2.11974e-20	3.89726e-21	1.86492e-24
NCSTN	1.55702e-20	4.76551e-21	8.65476e-25
RANBP1	1.17869e-20	1.94757e-20	4.20747e-25
NUP98	1.00956e-20	3.49975e-21	2.55349e-25
RCC1	9.99737e-21	5.16914e-21	1.93081e-24
ARF6	8.09988e-21	2.48946e-20	2.73565e-25
NUP62	6.95005e-21	3.07553e-22	3.67159e-25
PSEN2	6.08761e-21	8.7043e-21	1.65727e-29
TNFAIP3	5.30546e-21	8.68881e-22	5.83603e-21
RARA	4.75089e-21	7.46193e-21	5.80169e-27
NUP214	4.61206e-21	5.0044e-25	3.26073e-25
RGS2	4.12952e-21	4.28432e-19	2.09024e-23
RBPJ	3.69882e-21	1.37398e-20	1.34484e-24
PSEN1	2.36087e-21	1.67869e-19	1.43836e-21
RGS6	2.25824e-21	1.09253e-21	5.54221e-24
IRF3	9.66152e-22	1.92578e-20	7.697e-25
PPP2R5A	4.39033e-22	2.73077e-19	4.22769e-23
PIAS1	2.06519e-22	2.84125e-21	1.30712e-24
PIAS4	5.40563e-23	7.40901e-27	2.57274e-29
ARF4	1.92286e-23	7.11701e-22	6.29002e-26
SMAD1	1.02392e-23	2.07607e-22	5.91732e-27
GNAL	9.02995e-24	3.13456e-20	5.70473e-25
UBE2I	6.01562e-24	2.00287e-21	3.11941e-27
NUP93	3.23858e-24	4.63853e-21	2.84996e-25
SKI	1.81421e-24	6.32156e-22	4.23764e-27
APH1B	5.89054e-25	3.87015e-25	9.49717e-26
ACADM	0	3.6919e-22	0
ACSL1	0	3.37637e-22	0
ACTN1	0	4.87919e-23	0
ACTR2	0	6.64899e-22	0
ACTR3	0	1.50355e-22	0
ADCY3	0	5.2412e-23	0
ADCY5	0	4.32598e-26	0
ADCY7	0	1.49569e-22	0
AGT	0	8.52847e-22	0
AKT1S1	0	3.21445e-22	0
AKT3	0	8.08685e-22	0
ANGPTL4	0	1.16859e-22	0
ARHGAP5	0	2.1583e-23	0
ARHGEF1	0	3.15654e-22	0
ARPC1A	0	5.06942e-22	0
ARPC1B	0	2.39322e-22	0
ARPC2	0	2.00643e-22	0
ARPC3	0	4.20933e-22	0
ARPC4	0	6.15855e-23	0
ARPC5	0	6.5925e-22	0
BAX	0	2.02361e-22	0
BLM	0	6.13887e-22	0
CASP10	0	4.02987e-23	0
CAV1	0	4.29441e-24	0
CCND3	0	7.46636e-22	0
CD19	0	1.13314e-23	0
CD22	0	3.6516e-26	0
CD36	0	3.14222e-23	0
CDC45	0	4.31665e-22	0
CELLSHAPE	0	1.2804e-22	0
CPSF2	0	8.58989e-23	0
CPT1A	0	4.59365e-22	0
CPT2	0	7.35171e-23	0
DAPP1	0	3.91708e-22	0
DBNL	0	1.75501e-22	0
DFFA	0	8.53923e-23	0
DIAPH1	0	4.73977e-22	0
DOK1	0	1.89839e-23	0
EEF2K	0	4.36427e-22	0
EGR1	0	6.08243e-22	0
EIF4B	0	6.21309e-22	0
EIF4EBP1	0	1.13881e-22	0
EXOC1	0	2.99975e-22	0
EXOC3	0	4.39045e-22	0
EXOC4	0	1.07127e-22	0
EXOC5	0	1.81523e-22	0
EXOC7	0	6.25279e-22	0
FADD	0	5.50122e-26	0
FADS1	0	1.99575e-25	0
FHL2	0	4.27633e-22	0
FLT1	0	2.88179e-26	0
GAB1	0	2.53256e-22	0
GATA3	0	6.52645e-22	0
GSN	0	4.86273e-23	0
HBEGF	0	3.19837e-22	0
HCLS1	0	8.49983e-23	0
HEY2	0	5.56115e-26	0
IL4R	0	7.22154e-23	0
IRAK4	0	1.01059e-22	0
IRF1	0	2.74581e-22	0
IRF7	0	5.31944e-22	0
IRF9	0	5.47614e-22	0
IRREV.AGG	0	1.43502e-22	0
IRS2	0	4.96122e-22	0
ITGA5	0	1.59222e-22	0
ITK	0	4.80068e-22	0
KPNA2	0	1.85669e-22	0
KPNB1	0	1.46861e-22	0
KRAS	0	4.18548e-22	0
MAP2K3	0	3.98039e-22	0
MEF2A	0	2.32733e-24	0
MEF2C	0	5.25542e-22	0
MYBL2	0	7.02512e-22	0
MYL9	0	9.0214e-22	0
NBN	0	5.50396e-22	0
NDEL1	0	9.82855e-23	0
NFKB2	0	7.36294e-22	0
NFKBIB	0	3.51213e-22	0
NLK	0	3.154e-22	0
NOS3	0	6.49421e-22	0
NOTCH2	0	1.00465e-22	0
NOTCH3	0	3.00863e-22	0
NOTCH4	0	2.17535e-22	0
NR3C1	0	5.29066e-22	0
NR4A1	0	9.50224e-22	0
NUTF2	0	5.71055e-22	0
NXF3	0	8.30112e-23	0
PAK2	0	4.82602e-22	0
PARP1	0	9.19878e-24	0
PCK2	0	4.09811e-22	0
PDCD4	0	6.75617e-22	0
PLCB1	0	4.30191e-24	0
PLCB3	0	2.92154e-26	0
PLCG1	0	1.88332e-22	0
PLD1	0	6.52253e-26	0
PLD2	0	1.0912e-22	0
PLIN2	0	1.96766e-22	0
PPARG	0	4.19284e-22	0
PPP3R1	0	3.18612e-22	0
PRKCE	0	1.80216e-22	0
PRKCZ	0	1.09805e-22	0
PTEN	0	5.96799e-24	0
RALBP1	0	2.39962e-22	0
RBBP8	0	2.43758e-22	0
RGL1	0	4.44773e-22	0
RNF41	0	5.91995e-22	0
RNF8	0	4.21555e-26	0
RRM2	0	1.75604e-22	0
RUVBL2	0	7.32576e-23	0
SDC4	0	3.41187e-23	0
SGK1	0	1.68524e-22	0
SLC2A1	0	3.37416e-22	0
SMAD4	0	2.58545e-22	0
SMAD5	0	1.12294e-22	0
SMAD9	0	3.96722e-22	0
SMARCC1	0	2.75197e-22	0
SOD2	0	3.02417e-24	0
SPRY2	0	1.38318e-22	0
SREBF1	0	8.163e-22	0
TJP1	0	8.23986e-22	0
TLR2	0	7.15912e-23	0
TOLLIP	0	3.62689e-23	0
TYMS	0	6.34049e-22	0
VAV2	0	9.61374e-24	0
VAV3	0	2.50298e-24	0
VCAM1	0	1.67527e-22	0
XPO1	0	3.3821e-22	0
YWHAQ	0	8.87453e-23	0
