## Supplemental Table 3E Undecided Nodes in RNAseq for "How biological cells including platelets and megakaryocytes decide complex problems fast but risky"

### Sheet: PL GoEnrichOfUnsureNodes
The unsure undecided nodes (about 20 in the network; never full active or shut down; high variance in activity between system states, see M&M) regulate specific platelet network modules. The GO (gene ontology) enrichment of the unsure nodes gives an overview of the pathways that are altered by alternative expression of unsure nodes. In the table we recognize that macromolecular metabolic processe…
Biological Process				Cellular Component				Molecular function
Term	PValue	Fold Enrichment	FDR	Term	PValue	Fold Enrichment	FDR	Term	PValue	Fold Enrichment	FDR
GO:0010604~positive regulation of macromolecule metabolic process	1.39861e-10	5.21804	1.08252e-07	GO:0070013~intracellular organelle lumen	4.64064e-06	3.22132	0.00022787	GO:0019901~protein kinase binding	0.000770614	7.28611	0.0147592
GO:0006351~transcription, DNA-templated	1.47498e-08	4.3853	4.5842e-06	GO:0044428~nuclear part	6.08581e-06	3.1529	0.00022787	GO:0004672~protein kinase activity	0.00101787	6.85214	0.0147592
GO:2000112~regulation of cellular macromolecule biosynthetic process	2.13391e-08	3.76237	4.5842e-06	GO:0061695~transferase complex, transferring phosphorus-containing groups	8.66358e-06	19.2088	0.00022787	GO:0000975~regulatory region DNA binding	0.00335988	5.23553	0.0324788
GO:0010628~positive regulation of gene expression	2.3691e-08	6.5274	4.5842e-06	GO:0031981~nuclear lumen	9.02454e-06	3.39831	0.00022787	GO:0031625~ubiquitin protein ligase binding	0.00545522	10.2621	0.0395503
GO:0010556~regulation of macromolecule biosynthetic process	3.03747e-08	3.67605	4.70201e-06	GO:0000307~cyclin-dependent protein kinase holoenzyme complex	1.57684e-05	76.195	0.000318521	GO:0043565~sequence-specific DNA binding	0.00858	4.20353	0.049764
GO:0006355~regulation of transcription, DNA-templated	5.85496e-08	3.97843	6.71627e-06	GO:0005654~nucleoplasm	2.33815e-05	3.93265	0.000393589	GO:0001077~transcriptional activator activity, RNA polymerase II core promoter proximal region sequence-specific binding	0.0468648	8.09568	0.226513
GO:2001141~regulation of RNA biosynthetic process	6.07414e-08	3.96807	6.71627e-06	GO:0005634~nucleus	5.12498e-05	2.04307	0.000739462
GO:0010468~regulation of gene expression	9.23781e-08	3.41593	7.51135e-06	GO:0043231~intracellular membrane-bounded organelle	0.00105375	1.43412	0.0133035
GO:0032774~RNA biosynthetic process	9.32974e-08	3.84898	7.51135e-06	GO:0043229~intracellular organelle	0.00695904	1.29859	0.0750227
GO:0051252~regulation of RNA metabolic process	9.70459e-08	3.83821	7.51135e-06	GO:0044446~intracellular organelle part	0.00775698	1.62919	0.0750227
GO:0031328~positive regulation of cellular biosynthetic process	3.30039e-07	6.02177	2.2207e-05	GO:0005829~cytosol	0.00817079	3.03113	0.0750227
GO:0045893~positive regulation of transcription, DNA-templated	3.90631e-07	7.04526	2.2207e-05	GO:0005667~transcription factor complex	0.0100803	8.30463	0.0848425
GO:0034654~nucleobase-containing compound biosynthetic process	3.9483e-07	3.47206	2.2207e-05	GO:0008385~IkappaB kinase complex	0.0111683	169.322	0.0867693
GO:1902680~positive regulation of RNA biosynthetic process	4.01677e-07	7.02427	2.2207e-05	GO:0035631~CD40 receptor complex	0.0136341	138.536	0.0983601
GO:0090304~nucleic acid metabolic process	5.4887e-07	3.03417	2.64206e-05	GO:0098802~plasma membrane receptor complex	0.0174576	13.9381	0.117548
GO:0034645~cellular macromolecule biosynthetic process	5.57473e-07	3.03102	2.64206e-05	GO:0005737~cytoplasm	0.034244	1.31484	0.216165
GO:0051254~positive regulation of RNA metabolic process	5.80297e-07	6.75276	2.64206e-05	GO:0043232~intracellular non-membrane-bounded organelle	0.0445738	1.86023	0.264821
GO:0035556~intracellular signal transduction	9.67081e-07	4.68437	4.15845e-05	GO:0005925~focal adhesion	0.0842976	5.84616	0.473003
GO:0016070~RNA metabolic process	1.405e-06	3.16823	5.72352e-05	GO:0044427~chromosomal part	0.0911551	3.4992	0.484561
GO:0010557~positive regulation of macromolecule biosynthetic process	1.78391e-06	5.98199	6.90374e-05
GO:0045935~positive regulation of nucleobase-containing compound metabolic process	2.5148e-06	5.76274	9.26885e-05
GO:0010605~negative regulation of macromolecule metabolic process	8.93979e-06	4.33862	0.000314518
GO:0007050~cell cycle arrest	1.08443e-05	33.2403	0.000364935
GO:0000082~G1/S transition of mitotic cell cycle	1.81611e-05	29.1701	0.000585697
GO:0044772~mitotic cell cycle phase transition	1.96362e-05	16.2322	0.000607936
GO:0016310~phosphorylation	2.04375e-05	4.57276	0.000608409
GO:0044770~cell cycle phase transition	3.15903e-05	14.7017	0.000905589
GO:0045786~negative regulation of cell cycle	4.62064e-05	13.5768	0.00127728
GO:0048513~animal organ development	6.44149e-05	3.16727	0.00171921
GO:0042692~muscle cell differentiation	7.03101e-05	12.429	0.001814
GO:1903047~mitotic cell cycle process	7.9001e-05	8.55157	0.00197248
GO:1901990~regulation of mitotic cell cycle phase transition	9.73838e-05	18.9735	0.00232454
GO:0009966~regulation of signal transduction	9.91083e-05	3.82237	0.00232454
GO:1901987~regulation of cell cycle phase transition	0.000145974	17.0837	0.00332304
GO:0000077~DNA damage checkpoint	0.000174112	34.304	0.00385037
GO:0010629~negative regulation of gene expression	0.000187825	4.74103	0.00399732
GO:0019220~regulation of phosphate metabolic process	0.000191086	4.72941	0.00399732
GO:1902806~regulation of cell cycle G1/S phase transition	0.000249825	30.3575	0.00508854
GO:1901991~negative regulation of mitotic cell cycle phase transition	0.000298194	28.5867	0.005918
GO:0045787~positive regulation of cell cycle	0.000323337	13.877	0.00625657
GO:0055093~response to hyperoxia	0.000343513	102.912	0.00642118
GO:0006915~apoptotic process	0.000348436	4.33862	0.00642118
GO:0043066~negative regulation of apoptotic process	0.000381528	6.41368	0.0068675
GO:1901988~negative regulation of cell cycle phase transition	0.000412252	25.6	0.00714841
GO:0043069~negative regulation of programmed cell death	0.000415605	6.31251	0.00714841
GO:0071158~positive regulation of cell cycle arrest	0.000565322	80.4	0.00951215

### Sheet: 29 Pl states meaning
The platelet has 29 different states in silico. 3 in silico states which are strongly different from each other are exemplified by their predicted network function (KEGG) and the activation. The dominating pathways are here the MAPK pathway that is upregulated in state1, whereas downregulated in state 13 and 29. State 29 is represented by the FoxO signaling activation and state 13 the T cell rece…
State1 (upregulated)	State1 (downregulated)	State29 (upregulated)	State29 (downregulated)	State 13 (upregulated)	State13 (downregulated)
MAPK signaling pathway	Cell cycle	FoxO signaling pathway	MAPK signaling pathway	T cell receptor signaling pathway	MAPK signaling pathway
TNF signaling pathway	Viral carcinogenesis	PI3K-Akt signaling pathway	Epstein-Barr virus infection	Small cell lung cancer	Epstein-Barr virus infection
Hepatitis B	Prostate cancer	Ras signaling pathway	Hepatitis B	Pancreatic cancer	TNF signaling pathway
Osteoclast differentiation	FoxO signaling pathway	Small cell lung cancer	TNF signaling pathway	Melanoma	Sphingolipid signaling pathway
Fc epsilon RI signaling pathway	Chronic myeloid leukemia	Pathways in cancer	Sphingolipid signaling pathway	Chronic myeloid leukemia	Hepatitis B

### Sheet: HSC GoEnrichOfUnsureNodes
The unsure undecided nodes (def. see M&M) regulate specific network modules. The GO (gene ontology) enrichment of the unsure nodes gives an overview of the pathways that are altered by the expression of unsure nodes. In the table we find that undecided unsure nodes regulate intracellular signal processes with relation to cardiovascular development. The unsure proteins are located in the cytosol a…
Biological Process				Cellular Component				Molecular function
Term	PValue	Fold Enrichment	FDR	Term	PValue	Fold Enrichment	FDR	Term	PValue	Fold Enrichment	FDR
GO:0035556~intracellular signal transduction	2.97311e-17	5.19554	4.76887e-14	GO:0005829~cytosol	3.24167e-09	4.06615	4.21417e-07	GO:0019901~protein kinase binding	2.00338e-05	6.07176	0.000881486
GO:0032270~positive regulation of cellular protein metabolic process	1.67151e-16	7.47533	9.97977e-14	GO:0005667~transcription factor complex	3.49292e-07	10.1276	2.2704e-05	GO:0000975~regulatory region DNA binding	4.41447e-05	4.79923	0.000971183
GO:0010604~positive regulation of macromolecule metabolic process	1.99041e-16	4.56846	9.97977e-14	GO:0005634~nucleus	3.56417e-06	1.82713	0.000154447	GO:0001077~transcriptional activator activity, RNA polymerase II core promoter proximal region sequence-specific binding	7.07618e-05	9.44496	0.00103784
GO:0072358~cardiovascular system development	3.14055e-16	8.63872	9.97977e-14	GO:0005654~nucleoplasm	0.000132169	2.71768	0.00429551	GO:0032813~tumor necrosis factor receptor superfamily binding	0.000213941	33.1187	0.00235335
GO:0072359~circulatory system development	3.14055e-16	8.63872	9.97977e-14	GO:0045121~membrane raft	0.000242573	7.62985	0.00606333	GO:0019903~protein phosphatase binding	0.000531424	12.8277	0.00467653
GO:0043065~positive regulation of apoptotic process	3.74716e-16	13.1348	9.97977e-14	GO:0005737~cytoplasm	0.000295439	1.35404	0.00606333	GO:0031625~ubiquitin protein ligase binding	0.000876129	7.6966	0.00642495
GO:0043068~positive regulation of programmed cell death	4.35526e-16	13.022	9.97977e-14	GO:0044444~cytoplasmic part	0.000326487	1.60052	0.00606333	GO:0004672~protein kinase activity	0.00127346	4.56809	0.00800462
GO:0051247~positive regulation of protein metabolic process	7.80208e-16	6.98326	1.41788e-13	GO:0043231~intracellular membrane-bounded organelle	0.000524114	1.32919	0.00851685
GO:0051402~neuron apoptotic process	7.9557e-16	23.1014	1.41788e-13
GO:0048513~animal organ development	1.13497e-15	3.85285	1.68457e-13
GO:0043525~positive regulation of neuron apoptotic process	1.15993e-15	60.9406	1.68457e-13
GO:0009966~regulation of signal transduction	1.26028e-15	4.84867	1.68457e-13
GO:0010942~positive regulation of cell death	1.41912e-15	12.2239	1.75098e-13
GO:0042981~regulation of apoptotic process	1.91103e-15	6.72881	2.1895e-13
GO:0043067~regulation of programmed cell death	2.40233e-15	6.65694	2.48222e-13
GO:0032268~regulation of cellular protein metabolic process	2.47603e-15	5.03378	2.48222e-13
GO:0006915~apoptotic process	9.34452e-15	5.82967	8.81682e-13
GO:0051246~regulation of protein metabolic process	1.81783e-14	4.65873	1.60308e-12
GO:1901216~positive regulation of neuron death	1.89891e-14	46.6779	1.60308e-12
GO:0009967~positive regulation of signal transduction	3.45715e-14	6.90838	2.77263e-12
GO:0097190~apoptotic signaling pathway	1.85175e-13	11.6512	1.41439e-11
GO:0007166~cell surface receptor signaling pathway	2.70458e-13	4.72777	1.97188e-11
GO:0071363~cellular response to growth factor stimulus	2.87932e-13	11.3206	2.00801e-11
GO:0007507~heart development	3.18835e-13	11.2455	2.13088e-11
GO:0010647~positive regulation of cell communication	3.64883e-13	6.15727	2.34109e-11
GO:0009887~organ morphogenesis	7.21014e-13	7.68562	4.4481e-11
GO:0043066~negative regulation of apoptotic process	1.59978e-12	8.097	9.50385e-11
GO:0043069~negative regulation of programmed cell death	2.09121e-12	7.96929	1.19797e-10
GO:0060548~negative regulation of cell death	9.6756e-12	7.27331	5.35161e-10
GO:1902533~positive regulation of intracellular signal transduction	1.20035e-11	7.9336	6.39952e-10
GO:0051259~protein oligomerization	1.25147e-11	11.4184	6.39952e-10
GO:0043523~regulation of neuron apoptotic process	1.27671e-11	19.379	6.39952e-10
GO:0019220~regulation of phosphate metabolic process	2.34617e-11	5.37711	1.14038e-09
GO:0048468~cell development	2.55037e-11	4.37756	1.20317e-09
GO:0006461~protein complex assembly	2.75768e-11	6.2472	1.2529e-09
GO:0016310~phosphorylation	2.81199e-11	4.64043	1.2529e-09
GO:2001233~regulation of apoptotic signaling pathway	7.59567e-11	13.5746	3.29283e-09
GO:1902531~regulation of intracellular signal transduction	8.80756e-11	5.39727	3.71772e-09
GO:0031399~regulation of protein modification process	1.86452e-10	5.17711	7.66842e-09
GO:1901214~regulation of neuron death	2.34351e-10	14.7735	9.39747e-09
GO:2001235~positive regulation of apoptotic signaling pathway	2.64817e-10	23.3265	1.03602e-08
GO:0010628~positive regulation of gene expression	4.91047e-10	4.90431	1.87533e-08
GO:0045862~positive regulation of proteolysis	6.46263e-10	16.4952	2.41071e-08
GO:0045786~negative regulation of cell cycle	1.22919e-09	12.6296	4.48097e-08
GO:0044267~cellular protein metabolic process	2.15013e-09	2.68346	7.66403e-08
GO:0001568~blood vessel development	2.30968e-09	8.71197	8.05376e-08
GO:0048534~hematopoietic or lymphoid organ development	2.64678e-09	6.78951	9.03283e-08
GO:0001944~vasculature development	4.46238e-09	8.2487	1.49118e-07
GO:0002520~immune system development	4.93533e-09	6.48591	1.61556e-07
GO:0008630~intrinsic apoptotic signaling pathway in response to DNA damage	6.79644e-09	29.8231	2.1803e-07
GO:0016477~cell migration	8.63514e-09	5.65557	2.71584e-07
GO:0001836~release of cytochrome c from mitochondria	9.10308e-09	44.3204	2.80795e-07
GO:2000147~positive regulation of cell motility	9.47538e-09	10.3831	2.86764e-07
GO:0052547~regulation of peptidase activity	1.01067e-08	12.3947	3.00206e-07
GO:0051272~positive regulation of cellular component movement	1.20892e-08	10.1411	3.47264e-07
GO:0045937~positive regulation of phosphate metabolic process	1.23404e-08	6.06091	3.47264e-07
GO:0010562~positive regulation of phosphorus metabolic process	1.23404e-08	6.06091	3.47264e-07
GO:0030162~regulation of proteolysis	1.67504e-08	8.43169	4.63235e-07
GO:0031401~positive regulation of protein modification process	1.77776e-08	5.89847	4.75662e-07
GO:0097193~intrinsic apoptotic signaling pathway	1.77928e-08	14.4523	4.75662e-07
GO:0042770~signal transduction in response to DNA damage	1.89132e-08	39.3266	4.97324e-07
GO:2000145~regulation of cell motility	2.49046e-08	7.14114	6.37617e-07
GO:0007050~cell cycle arrest	2.50436e-08	24.737	6.37617e-07
GO:0071559~response to transforming growth factor beta	3.02525e-08	17.512	7.58203e-07
GO:0045893~positive regulation of transcription, DNA-templated	4.12693e-08	5.06424	1.0184e-06
GO:1902680~positive regulation of RNA biosynthetic process	4.30343e-08	5.04916	1.04586e-06
GO:0007167~enzyme linked receptor protein signaling pathway	4.61454e-08	6.77715	1.10473e-06
GO:0006508~proteolysis	4.92913e-08	4.61434	1.16269e-06
GO:0010557~positive regulation of macromolecule biosynthetic process	6.00648e-08	4.55289	1.38565e-06
GO:0000165~MAPK cascade	6.04708e-08	7.50432	1.38565e-06
GO:0023014~signal transduction by protein phosphorylation	6.4413e-08	7.46113	1.45519e-06
GO:0051254~positive regulation of RNA metabolic process	7.47045e-08	4.85399	1.66425e-06
GO:0097191~extrinsic apoptotic signaling pathway	8.42598e-08	15.3417	1.85141e-06
GO:0030335~positive regulation of cell migration	8.92496e-08	9.83794	1.93454e-06
GO:0045935~positive regulation of nucleobase-containing compound metabolic process	1.03908e-07	4.38602	2.22226e-06
GO:0030097~hemopoiesis	1.166e-07	6.26051	2.46087e-06
GO:0030334~regulation of cell migration	1.314e-07	6.98853	2.73721e-06
GO:0010605~negative regulation of macromolecule metabolic process	1.45445e-07	3.53143	2.99095e-06
GO:0036211~protein modification process	1.59738e-07	2.87049	3.20275e-06
GO:0006464~cellular protein modification process	1.59738e-07	2.87049	3.20275e-06
GO:0003007~heart morphogenesis	1.892e-07	13.8075	3.74663e-06
GO:0031328~positive regulation of cellular biosynthetic process	1.94516e-07	4.20123	3.80493e-06
GO:0008637~apoptotic mitochondrial changes	2.3639e-07	25.8536	4.56831e-06
GO:0032269~negative regulation of cellular protein metabolic process	2.5995e-07	5.84139	4.96381e-06
GO:0043588~skin development	3.06741e-07	12.9601	5.78838e-06
GO:0070059~intrinsic apoptotic signaling pathway in response to endoplasmic reticulum stress	3.12564e-07	40.5644	5.82968e-06
GO:0071417~cellular response to organonitrogen compound	3.96812e-07	8.37351	7.31593e-06
GO:0072331~signal transduction by p53 class mediator	4.41579e-07	23.2682	8.04877e-06
GO:0043408~regulation of MAPK cascade	4.53995e-07	7.09127	8.18212e-06
GO:0051248~negative regulation of protein metabolic process	5.10564e-07	5.50727	9.09938e-06
GO:0031334~positive regulation of protein complex assembly	5.57033e-07	15.7196	9.81848e-06
GO:0009411~response to UV	8.46101e-07	20.8372	1.47516e-05
GO:0006977~DNA damage response, signal transduction by p53 class mediator resulting in cell cycle arrest	1.13516e-06	177.282	1.95784e-05
GO:0051345~positive regulation of hydrolase activity	1.50017e-06	8.55974	2.55987e-05
GO:0043410~positive regulation of MAPK cascade	1.52696e-06	8.54141	2.57101e-05
GO:0097300~programmed necrotic cell death	1.53876e-06	56.9834	2.57101e-05
GO:0072431~signal transduction involved in mitotic G1 DNA damage checkpoint	1.61889e-06	159.553	2.67701e-05
GO:0048705~skeletal system morphogenesis	1.66347e-06	13.3518	2.72265e-05
GO:0033365~protein localization to organelle	2.18324e-06	6.04369	3.51842e-05
GO:0048732~gland development	2.19353e-06	8.17385	3.51842e-05
GO:0048568~embryonic organ development	2.42498e-06	8.07457	3.8134e-05
GO:0051347~positive regulation of transferase activity	2.42498e-06	8.07457	3.8134e-05
GO:0072413~signal transduction involved in mitotic cell cycle checkpoint	2.95785e-06	132.961	4.60621e-05
GO:0043434~response to peptide hormone	3.16716e-06	9.49723	4.88473e-05
GO:0010629~negative regulation of gene expression	3.55573e-06	3.92023	5.4318e-05
GO:0043549~regulation of kinase activity	3.86456e-06	6.50997	5.84788e-05
GO:0090199~regulation of release of cytochrome c from mitochondria	4.70309e-06	43.3569	7.05023e-05
GO:0072422~signal transduction involved in DNA damage checkpoint	4.87724e-06	113.967	7.17714e-05
GO:0072401~signal transduction involved in DNA integrity checkpoint	4.87724e-06	113.967	7.17714e-05
GO:0002521~leukocyte differentiation	5.32336e-06	7.33242	7.76243e-05
GO:0003205~cardiac chamber development	5.51544e-06	15.0929	7.97006e-05
GO:0072395~signal transduction involved in cell cycle checkpoint	6.08615e-06	106.369	8.71624e-05
GO:1901652~response to peptide	6.64152e-06	8.58841	9.42743e-05
GO:0007346~regulation of mitotic cell cycle	6.87767e-06	8.54751	9.677e-05
GO:2000027~regulation of organ morphogenesis	8.14153e-06	14.1019	0.000113557
GO:0009792~embryo development ending in birth or egg hatching	8.71544e-06	5.93738	0.000120513
GO:0071156~regulation of cell cycle arrest	8.98622e-06	36.9337	0.000122851
GO:0045787~positive regulation of cell cycle	9.03767e-06	10.3271	0.000122851
GO:0048538~thymus development	9.67387e-06	36.2622	0.000130394
GO:0007399~nervous system development	9.9411e-06	3.17554	0.000132879
GO:0002761~regulation of myeloid leukocyte differentiation	1.02357e-05	20.1118	0.000135686
GO:0060350~endochondral bone morphogenesis	1.11646e-05	34.9898	0.000146788
GO:0006351~transcription, DNA-templated	1.28274e-05	2.67707	0.000167278
GO:2001238~positive regulation of extrinsic apoptotic signaling pathway	1.37095e-05	33.2403	0.000176117
GO:0061138~morphogenesis of a branching epithelium	1.37249e-05	12.8672	0.000176117
GO:0044819~mitotic G1/S transition checkpoint	1.51193e-05	79.7767	0.000192472
GO:0001649~osteoblast differentiation	1.56183e-05	12.5774	0.000197258
GO:0032461~positive regulation of protein oligomerization	1.76092e-05	75.9779	0.000220665
GO:0030855~epithelial cell differentiation	1.79541e-05	6.30148	0.000223243
GO:0030324~lung development	1.95565e-05	12.0874	0.000241298
GO:0060438~trachea development	2.03548e-05	72.5243	0.00024923
GO:0048608~reproductive structure development	2.10316e-05	7.32644	0.000253678
GO:0030323~respiratory tube development	2.10344e-05	11.9324	0.000253678
GO:0060425~lung morphogenesis	2.12835e-05	29.7674	0.000254078
GO:1903829~positive regulation of cellular protein localization	2.13844e-05	9.03986	0.000254078
GO:0003206~cardiac chamber morphogenesis	2.17373e-05	17.218	0.000256372
GO:0061458~reproductive system development	2.26211e-05	7.25243	0.000264849
GO:0007179~transforming growth factor beta receptor signaling pathway	2.32872e-05	16.9738	0.000270672
GO:0001501~skeletal system development	2.39645e-05	7.1943	0.00027654
GO:2000113~negative regulation of cellular macromolecule biosynthetic process	2.5131e-05	3.86997	0.00028793
GO:0007159~leukocyte cell-cell adhesion	2.76197e-05	7.05295	0.000314199
GO:0000082~G1/S transition of mitotic cell cycle	2.8458e-05	16.281	0.000321456
GO:0010564~regulation of cell cycle process	3.04482e-05	6.95727	0.00034153
GO:0071407~cellular response to organic cyclic compound	3.2171e-05	6.90376	0.000358349
GO:1904951~positive regulation of establishment of protein localization	3.30626e-05	6.87731	0.000365741
GO:0031400~negative regulation of protein modification process	3.44389e-05	6.83801	0.000378356
GO:0030099~myeloid cell differentiation	3.78617e-05	8.26702	0.000413131
GO:0010558~negative regulation of macromolecule biosynthetic process	3.94872e-05	3.70808	0.000427956
GO:0060541~respiratory system development	4.05263e-05	10.6167	0.000433361
GO:0045165~cell fate commitment	4.05263e-05	10.6167	0.000433361
GO:0072594~establishment of protein localization to organelle	4.26189e-05	6.63577	0.000449745
GO:0035794~positive regulation of mitochondrial membrane permeability	4.28597e-05	56.9834	0.000449745
GO:0090150~establishment of protein localization to membrane	4.31739e-05	10.4969	0.000449745
GO:0071345~cellular response to cytokine stimulus	4.318e-05	6.62353	0.000449745
GO:2001236~regulation of extrinsic apoptotic signaling pathway	4.39978e-05	14.8652	0.000455306
GO:0038034~signal transduction in absence of ligand	4.50671e-05	24.6225	0.000460431
GO:0097192~extrinsic apoptotic signaling pathway in absence of ligand	4.50671e-05	24.6225	0.000460431
GO:0043123~positive regulation of I-kappaB kinase/NF-kappaB signaling	4.66675e-05	14.6828	0.000473763
GO:1902105~regulation of leukocyte differentiation	4.98945e-05	10.2278	0.000503338
GO:1903827~regulation of cellular protein localization	5.10562e-05	6.46838	0.000511839
GO:0006913~nucleocytoplasmic transport	5.21546e-05	7.85978	0.000519602
GO:0090200~positive regulation of release of cytochrome c from mitochondria	5.2936e-05	53.1845	0.000520916
GO:0001958~endochondral ossification	5.2936e-05	53.1845	0.000520916
GO:0010563~negative regulation of phosphorus metabolic process	5.43896e-05	6.41063	0.000526227
GO:0045936~negative regulation of phosphate metabolic process	5.43896e-05	6.41063	0.000526227
GO:0007006~mitochondrial membrane organization	5.44599e-05	23.4637	0.000526227
GO:0051169~nuclear transport	5.54865e-05	7.7831	0.000532936
GO:0006355~regulation of transcription, DNA-templated	5.64613e-05	2.42869	0.000539071
GO:0001844~protein insertion into mitochondrial membrane involved in apoptotic signaling pathway	5.82642e-05	239.33	0.000550613
GO:0031327~negative regulation of cellular biosynthetic process	5.86384e-05	3.57057	0.000550613
GO:2001141~regulation of RNA biosynthetic process	5.87e-05	2.42237	0.000550613
GO:1902108~regulation of mitochondrial membrane permeability involved in apoptotic process	6.44506e-05	49.8605	0.000597565
GO:0071158~positive regulation of cell cycle arrest	6.44506e-05	49.8605	0.000597565
GO:0032459~regulation of protein oligomerization	7.0775e-05	48.3495	0.000648703
GO:0048147~negative regulation of fibroblast proliferation	7.0775e-05	48.3495	0.000648703
GO:0048661~positive regulation of smooth muscle cell proliferation	7.42278e-05	21.6785	0.000676486
GO:2000379~positive regulation of reactive oxygen species metabolic process	8.07249e-05	21.2172	0.000731541
GO:0001666~response to hypoxia	8.25666e-05	9.33841	0.000743374
GO:0048754~branching morphogenesis of an epithelial tube	8.29576e-05	13.0071	0.000743374
GO:2000112~regulation of cellular macromolecule biosynthetic process	9.03644e-05	2.26463	0.000805247
GO:0060349~bone morphogenesis	9.12338e-05	20.561	0.000808503
GO:0032774~RNA biosynthetic process	9.21974e-05	2.34967	0.000812553
GO:0010638~positive regulation of organelle organization	9.34644e-05	5.93381	0.000819218
GO:0022008~neurogenesis	9.45864e-05	3.40926	0.000824546
GO:0051252~regulation of RNA metabolic process	9.60753e-05	2.34309	0.000832999
GO:0045930~negative regulation of mitotic cell cycle	0.000101397	12.4651	0.000874411
GO:0001776~leukocyte homeostasis	0.000110911	19.5531	0.000951345
GO:0045892~negative regulation of transcription, DNA-templated	0.000112454	3.9657	0.000959449
GO:0051216~cartilage development	0.000114427	12.1487	0.000966001
GO:0031331~positive regulation of cellular catabolic process	0.000114427	12.1487	0.000966001
GO:0010468~regulation of gene expression	0.000117133	2.14956	0.000983669
GO:0070489~T cell aggregation	0.000120403	6.87731	0.00100332
GO:0061046~regulation of branching involved in lung morphogenesis	0.000121975	170.95	0.00100332
GO:0060440~trachea formation	0.000121975	170.95	0.00100332
GO:0051204~protein insertion into mitochondrial membrane	0.000121975	170.95	0.00100332
GO:0010556~regulation of macromolecule biosynthetic process	0.000128884	2.21267	0.00105474
GO:0001657~ureteric bud development	0.000133502	18.6394	0.00108446
GO:0070486~leukocyte aggregation	0.000133867	6.76074	0.00108446
GO:0070849~response to epidermal growth factor	0.00013641	38.9155	0.0010995
GO:0072164~mesonephric tubule development	0.000138392	18.4668	0.00110438
GO:0072163~mesonephric epithelium development	0.000138392	18.4668	0.00110438
GO:1902679~negative regulation of RNA biosynthetic process	0.000139972	3.86953	0.00111146
GO:0090068~positive regulation of cell cycle process	0.000141085	11.618	0.00111478
GO:0045637~regulation of myeloid cell differentiation	0.000147606	11.5063	0.00115493
GO:0032872~regulation of stress-activated MAPK cascade	0.000147606	11.5063	0.00115493
GO:0070302~regulation of stress-activated protein kinase signaling cascade	0.000150953	11.4512	0.00117538
GO:0070201~regulation of establishment of protein localization	0.000160873	4.74862	0.00124621
GO:1904627~response to phorbol 13-acetate 12-myristate	0.00016238	149.581	0.00124621
GO:1904628~cellular response to phorbol 13-acetate 12-myristate	0.00016238	149.581	0.00124621
GO:0001823~mesonephros development	0.000164808	17.6497	0.00125285
GO:1902806~regulation of cell cycle G1/S phase transition	0.000164808	17.6497	0.00125285
GO:0043122~regulation of I-kappaB kinase/NF-kappaB signaling	0.000183752	10.9785	0.00139028
GO:0003279~cardiac septum development	0.000188426	17.0463	0.00141894
GO:0051253~negative regulation of RNA metabolic process	0.000193331	3.73079	0.00144908
GO:0032526~response to retinoic acid	0.000194692	16.9019	0.00145249
GO:0046902~regulation of mitochondrial membrane permeability	0.000205385	33.9476	0.00152517
GO:0046824~positive regulation of nucleocytoplasmic transport	0.000207675	16.6202	0.00153507
GO:0046649~lymphocyte activation	0.000215505	5.25615	0.00158565
GO:1901990~regulation of mitotic cell cycle phase transition	0.000217251	10.5898	0.00159119
GO:0016485~protein processing	0.000221744	10.5432	0.00161672
GO:0007249~I-kappaB kinase/NF-kappaB signaling	0.000240434	10.3606	0.00174505
GO:0000060~protein import into nucleus, translocation	0.000246996	31.9107	0.0017846
GO:0036294~cellular response to decreased oxygen levels	0.000258059	15.7041	0.00185617
GO:0072132~mesenchyme morphogenesis	0.000261988	31.285	0.00187602
GO:0060562~epithelial tube morphogenesis	0.00026332	7.54645	0.00187718
GO:1903706~regulation of hemopoiesis	0.00028706	7.42603	0.00203737
GO:0051052~regulation of DNA metabolic process	0.000291176	7.40633	0.00205747
GO:0044773~mitotic DNA damage checkpoint	0.000293708	30.1044	0.00206626
GO:0030217~T cell differentiation	0.00029805	9.88968	0.00207384
GO:0031098~stress-activated protein kinase signaling cascade	0.00029805	9.88968	0.00207384
GO:0002009~morphogenesis of an epithelium	0.000298664	5.93136	0.00207384
GO:0030856~regulation of epithelial cell differentiation	0.000316693	14.8837	0.00218016
GO:0042542~response to hydrogen peroxide	0.000316693	14.8837	0.00218016
GO:0051960~regulation of nervous system development	0.00032261	4.32629	0.0022114
GO:0071375~cellular response to peptide hormone stimulus	0.0003336	9.65041	0.002277
GO:1902807~negative regulation of cell cycle G1/S phase transition	0.000345776	28.4917	0.0023501
GO:1901987~regulation of cell cycle phase transition	0.000352538	9.53507	0.00238596
GO:2001244~positive regulation of intrinsic apoptotic signaling pathway	0.000364365	27.9918	0.00245564
GO:0002064~epithelial cell development	0.000372281	9.42245	0.00249849
GO:0060439~trachea morphogenesis	0.000380381	99.7209	0.00254222
GO:0031102~neuron projection regeneration	0.000383587	27.5092	0.002553
GO:0010648~negative regulation of cell communication	0.000385906	3.78252	0.00255782
GO:0034654~nucleobase-containing compound biosynthetic process	0.000405158	2.11957	0.00267438
GO:0072657~protein localization to membrane	0.000415573	6.9285	0.00273188
GO:0001654~eye development	0.000421076	6.91135	0.00275318
GO:0044774~mitotic DNA integrity checkpoint	0.000423962	26.5922	0.00275318
GO:0071479~cellular response to ionizing radiation	0.000423962	26.5922	0.00275318
GO:0051604~protein maturation	0.000436564	9.10001	0.00282358
GO:0070371~ERK1 and ERK2 cascade	0.000444192	9.06554	0.00286138
GO:0045934~negative regulation of nucleobase-containing compound metabolic process	0.000457874	3.37798	0.00293772
GO:0007417~central nervous system development	0.000464896	4.11645	0.00297089
GO:0035239~tube morphogenesis	0.000473215	6.76074	0.00301205
GO:0042692~muscle cell differentiation	0.000479307	6.74441	0.00303877
GO:1901653~cellular response to peptide	0.00048386	8.89703	0.00305555
GO:0035270~endocrine system development	0.000536437	12.9508	0.0033743
GO:0048146~positive regulation of fibroblast proliferation	0.000561181	24.1748	0.00351473
GO:0043279~response to alkaloid	0.000563145	12.7847	0.00351473
GO:1902593~single-organism nuclear import	0.000571161	8.57814	0.00352363
GO:0006606~protein import into nucleus	0.000571161	8.57814	0.00352363
GO:0044744~protein targeting to nucleus	0.000571161	8.57814	0.00352363
GO:0072073~kidney epithelium development	0.000576848	12.7033	0.00354507
GO:0014074~response to purine-containing compound	0.000590786	12.6229	0.00361688
GO:0051050~positive regulation of transport	0.000606093	3.96899	0.00369648
GO:0007423~sensory organ development	0.000622358	5.24847	0.0037813
GO:0010623~programmed cell death involved in cell development	0.000687319	74.7907	0.00416022
GO:0009968~negative regulation of signal transduction	0.000698729	3.89155	0.00421339
GO:0090304~nucleic acid metabolic process	0.000728345	1.90933	0.00437553
GO:0034645~cellular macromolecule biosynthetic process	0.00073971	1.90734	0.00442722
GO:0050767~regulation of neurogenesis	0.000755691	4.35674	0.00450605
GO:0031669~cellular response to nutrient levels	0.000777274	11.7319	0.00461758
GO:0046651~lymphocyte proliferation	0.000780796	8.00436	0.00462139
GO:0060411~cardiac septum morphogenesis	0.000784241	21.5613	0.00462471
GO:0001822~kidney development	0.000804546	7.95117	0.00472708
GO:0050679~positive regulation of epithelial cell proliferation	0.000847745	11.4622	0.00496271
GO:0048598~embryonic morphogenesis	0.000906236	4.92449	0.00528583
GO:0045732~positive regulation of protein catabolic process	0.000942043	11.142	0.00547477
GO:0044772~mitotic cell cycle phase transition	0.00101453	7.54985	0.00587477
GO:0032386~regulation of intracellular transport	0.00102736	5.8292	0.00592765
GO:0033077~T cell differentiation in thymus	0.00105694	19.4577	0.00606115
GO:0072001~renal system development	0.00105806	7.47907	0.00606115
GO:0010770~positive regulation of cell morphogenesis involved in differentiation	0.00115245	10.5525	0.00657837
GO:0017038~protein import	0.00119699	7.27448	0.00680843
GO:0030279~negative regulation of ossification	0.00125433	18.3395	0.00710936
GO:0051205~protein insertion into membrane	0.00131082	54.3932	0.00740338
GO:0060348~bone development	0.00131805	10.1756	0.00741807
GO:0010821~regulation of mitochondrion organization	0.00136827	10.0728	0.00767379
GO:0016070~RNA metabolic process	0.00141183	1.93409	0.00789049
GO:0097345~mitochondrial outer membrane permeabilization	0.00143344	52.0283	0.00798345
GO:1903047~mitotic cell cycle process	0.0014428	4.54568	0.00799837
GO:0010948~negative regulation of cell cycle process	0.00144609	9.92248	0.00799837
GO:0044770~cell cycle phase transition	0.00157352	6.83801	0.00867328
GO:0055093~response to hyperoxia	0.00169446	47.866	0.00925061
GO:1902686~mitochondrial outer membrane permeabilization involved in programmed cell death	0.00169446	47.866	0.00925061
GO:0043010~camera-type eye development	0.00169556	6.72276	0.00925061
GO:0051054~positive regulation of DNA metabolic process	0.00175796	9.40763	0.00955854
GO:0001936~regulation of endothelial cell proliferation	0.00176661	16.281	0.00957312
GO:0048679~regulation of axon regeneration	0.00183283	46.025	0.00986527
GO:0002063~chondrocyte development	0.00183283	46.025	0.00986527
GO:0001655~urogenital system development	0.00186897	6.57501	0.00997466
GO:0002062~chondrocyte differentiation	0.0018718	15.9553	0.00997466
GO:0000077~DNA damage checkpoint	0.0018718	15.9553	0.00997466

### Sheet: 24 HSC states meaning
The HSC has 24 different states in silico. 3 prominent in silico states are exemplified by their predicted network function (KEGG) and the activation. The dominating pathways are here the MAPK pathway that is upregulated in state 3, 17 and 24 and the p53 pathway, that is downregulated in all investigated states. The pathway analysis show that the states in the HSC are similar in their main pathwa…
State3 (upregulated)	State3 (downregulated)	State 24 (upregulated)	State24 (downregulated)	State 17 (upregulated)	State17 (downregulated)
MAPK signaling pathway	p53 signaling pathway	MAPK signaling pathway	p53 signaling pathway	MAPK signaling pathway	p53 signaling pathway
Pathways in cancer	Hepatitis B	TNF signaling pathway	Glioma	TNF signaling pathway	Hepatitis B
Endometrial cancer	Apoptosis	Apoptosis	Pathways in cancer	Apoptosis	Pathways in cancer
Apoptosis	Small cell lung cancer	Osteoclast differentiation	Chronic myeloid leukemia	Pathways in cancer	Proteoglycans in cancer
TNF signaling pathway	Viral carcinogenesis	Hepatitis B	Proteoglycans in cancer	Colorectal cancer	Viral carcinogenesis

### Sheet: PL2MK Logfc Female vs Male
The effect of the KO in G6b on female mice in megakaryozytes in comparison to male mice. Here, SDC4, RBBP8, IKBKB, VAV2, FOXO1, SGK1 are increased by KO in female compared to male and are considered as undecided nodes that change there activity frequently between 0 and 1. Nodes with undecided unsure states are SRF, E2F3, ITGB1, LAT, ILK, RB1, IKBKB and FOXO1. CSK, ITGB1, ILK, FOXO1, IKBKB can be …
Gene Symbol	Mean Activity in Simulated State (log2(CPM))	Top Variance (rel. number) in Simulation (undecided)	Number of unsure States	LogFC (experiment)	Pvalue (experiment)
ILK	0.763513	0.00797606	29	-1.60874	1.5909e-06
RB1	0.214241	0.00481011	29	-0.651177	0.00945033
FOXO1	0.379372	0.00125389	29	0.973716	0.00148273
SRF	0.524954	0.174423	18	-0.746752	0.00317062
E2F3	0.526091	0.158432	16	-0.593478	0.0139032
ITGB1	0.878802	0.014463	11	-1.56915	4.12686e-06
LAT	0.912892	0.00999438	7	-2.76408	3.24772e-09
IKBKB	0.957186	0.00340177	5	0.503719	0.0304382
FADD	0.548515	0.253186	0	-0.760103	0.00755504
SDC4	0.62069	0.243842	0	2.97664	7.04583e-22
AKT3	0.62069	0.243842	0	-1.72265	2.84167e-06
PRKCE	0.62069	0.243842	0	-1.03073	0.000472567
MAP2K3	0.513046	0.221501	0	-0.789617	0.000660084
RBBP8	0.792726	0.169789	0	0.615531	0.00227029
CSK	0.705265	0.163915	0	-0.480049	0.0175358
LCP2	0.705265	0.163915	0	-0.670564	0.0100754
VAV2	0.977174	0.00156961	0	2.67033	5.35568e-29
KDR	0.971485	0.00135907	0	-2.57192	1.50531e-08
SGK1	0.973381	0.00120075	0	0.673863	0.00125929

### Sheet: PL2MK Exprlevel and Variance
We tried to follow up clearly undecided nodes and unsure undecided nodes in a RNAseq comparison of female and male MK cells and a G6b KO. When analyzing the female vs. male differences in the KO regulation we could outline only slight differences of the mean expression level of unsure nodes and clearly decided nodes. However, when analyzing the variance of expression of unsure nodes compared to c…
Gene Symbol	Mean Activity in Simulated State (rel. values between 0 and 1)	Top Variance (rel. number) in Simulation (undecided)	Number of unsure States	Mean Expression of Female (log2(CPM); experiment)	Mean Normalized Variance in Expression (experiment)	is undecided?	is unsure?	Mean Expression (experiment) of Unsure Undecided vs Clearly Undecided (simulation)	Mean Variance (experiment) of Unsure Undecided vs Clearly Undecided (simulation)
RB1	0.214241	0.00481011	29	7.25408	0.455582	1	1	6.5	7.8
ILK	0.763513	0.00797606	29	8.52983	31.8842	1	1
FOXO1	0.379372	0.00125389	29	3.97138	0.00186264	1	1
SRF	0.524954	0.174423	18	6.3129	0.0532338	1	1
E2F3	0.526091	0.158432	16	4.81882	0.0149787	1	1
ITGB1	0.878802	0.014463	11	8.66247	29.4658	1	1
LAT	0.912892	0.00999438	7	6.00802	0.486392	1	1
IKBKB	0.957186	0.00340177	5	6.82376	0.0266783	1	1
FADD	0.548515	0.253186	0	3.58175	0.00479464	1	0	5.9	0.3
SDC4	0.62069	0.243842	0	4.1315	0.0212179	1	0
AKT3	0.62069	0.243842	0	6.0721	1.31529	1	0
PRKCE	0.62069	0.243842	0	4.84698	0.0934939	1	0
MAP2K3	0.513046	0.221501	0	7.2463	0.261671	1	0
RBBP8	0.792726	0.169789	0	5.99239	0.0301171	1	0
CSK	0.705265	0.163915	0	7.61426	0.167706	1	0
LCP2	0.705265	0.163915	0	7.42479	0.492456	1	0
VAV2	0.977174	0.00156961	0	5.48424	0.254381	1	0
KDR	0.971485	0.00135907	0	5.58919	0.350278	1	0
SGK1	0.973381	0.00120075	0	6.63259	0.227699	1	0
