## Supplemental Table 1 Centralities HSC for "How biological cells including platelets and megakaryocytes decide complex problems fast but risky"

### Sheet: centralities HSC
Node Name	Full Name	Total Centrality	Value Centrality	Dynamic Centrality
NFkB	Nuclear factor NF-kappa-B	0.136113	4.83794e-13	0.118839
MMP9	matrix metallopeptidase 9	0.0861215	5.0201e-14	0.0919573
PI3K	Phosphatidylinositol 3-kinase	0.0959615	7.07356e-16	0.088175
MAP2K1,2	Dual specificity mitogen-activated protein kinase kinase 1/2	0.0819517	5.20648e-17	0.0793585
AKT	RAC-alpha serine/threonine-protein kinase	0.0860584	1.64664e-14	0.0765875
MYC*	Myc proto-oncogene protein	0.0841082	7.01486e-13	0.0762334
ERK1/2	Mitogen-activated protein kinase 1/3	0.0819468	1.47459e-14	0.0742241
mTORC1	mTOR complex 1	0.0498887	2.05279e-14	0.0507331
TNF	tumor necrosis factor	0.0440333	3.3228e-11	0.0468058
Energy deficit	Energy deficit	0.0254359	1.10393e-14	0.0462686
ATF4	activating transcription factor 4	0.035773	6.66493e-19	0.0388279
MDM2	MDM2 proto-oncogene, E3 ubiquitin protein ligase	0.0432188	1.22553e-12	0.0370468
FOS	FBJ murine osteosarcoma viral oncogene homolog	0.0353785	5.53688e-17	0.0353867
MOMP	Mitochondrial outer membrane permeabilization	0.03287	1.13374e-21	0.0331127
BAX	BCL2-associated X protein	0.0310598	2.28844e-20	0.0306051
Ca2+	Cytosolic Calcium	0.0266252	2.38762e-17	0.0303849
DDIT3	DNA damage inducible transcript 3	0.0309206	3.22785e-19	0.0302652
BCL2L11	BCL2-like 11 (apoptosis facilitator)	0.0312251	2.74277e-18	0.026913
TBX21	T-box 21	0.0247934	8.42263e-23	0.0247934
JAK	Tyrosine-protein kinase JAK	0.0362169	1.74283e-16	0.0214075
RASGRF/RASGRP	Ras-specific guanine nucleotide-releasing factor 2 and RAS guanyl-releasing protein 1	0.00911746	2.28028e-18	0.0203462
ALP	Alkaline phosphatase	0.0119796	1.84562e-11	0.0192983
RPS6KB	Ribosomal protein S6 kinase beta-1	0.0246444	5.17345e-16	0.0189737
DIABLO/SEPT4/HTRA	Diablo homolog, mitochondrial and Septin-4 and Serine protease HTRA	0.0186986	1.63403e-21	0.0188631
WNT	Protein Wnt	0.00896595	2.23186e-18	0.0170566
RORC	RAR-related orphan receptor C	0.0165289	9.10437e-24	0.0165289
TNFRSF1A	tumor necrosis factor receptor superfamily member 1A	0.0127784	3.48698e-18	0.0140793
TAB1,2	TGF-beta-activated kinase 1 and MAP3K7-binding protein 1/2	0.0129758	1.41512e-14	0.0128324
CCNA/CDK2	Cyclin-A1 and Cyclin-dependent kinase 2	0.0128208	4.05344e-16	0.0125608
SMAD1,5,8	Mothers against decapentaplegic homolog 1	0.0117335	7.46186e-17	0.0124762
CXCR	C-X-C chemokine receptor	0.0253622	0.00947693	0.0121657
GRB2	growth factor receptor bound protein 2	0.00375109	5.40304e-18	0.00941035
GADD45	Growth arrest and DNA damage-inducible protein GADD45 alpha	0.0105667	5.27449e-21	0.00858742
RIPK1/TRADD/TRAF2	Receptor-interacting serine/threonine-protein kinase 1 and Tumor necrosis factor receptor type 1-associated DEATH domain protein and TNF receptor-associated factor 2	0.00829716	1.67372e-18	0.00837168
MAP3K7	mitogen-activated protein kinase kinase kinase 7	0.00832977	1.18018e-14	0.00830245
DVL	Segment polarity protein dishevelled homolog DVL-1	0.0106352	0.00206928	0.00829653
PLK1	polo-like kinase 1	0.00847088	1.49105e-17	0.0082767
CYCS	cytochrome c, somatic	0.00588207	2.08727e-22	0.00827112
RAS	Ras GTPase-activating protein	0.0308074	1.79275e-16	0.00790611
SOCS	Suppressor of cytokine signaling	0.00807786	1.06615e-15	0.00691715
CCL5	chemokine (C-C motif) ligand 5	0.00703725	4.83843e-24	0.00678261
ITGA2B/IGTB3	Integrin alpha-IIb and Integrin beta-3	0.00485928	5.56426e-20	0.00576616
CTNNB1	catenin beta 1	0.010665	1.85931e-14	0.00576418
NLK	nemo-like kinase	0.00532228	1.88608e-16	0.00525518
CASP9	caspase 9	0.00412154	3.37829e-21	0.00518598
IL1B	interleukin 1 beta	0.00557998	1.29671e-14	0.00518377
CHEK	Serine/threonine-protein kinase Chks	0.00452141	8.10641e-13	0.00450769
PKMYT1	protein kinase, membrane associated tyrosine/threonine 1	0.00414134	4.1009e-18	0.00414123
GRB10	growth factor receptor bound protein 10	0.00387392	4.74104e-18	0.00413219
LPIN1	lipin 1	0.00369722	1.3725e-24	0.00413219
CLIP1	CAP-Gly domain containing linker protein 1	0.00364606	4.93721e-25	0.00413216
AIFM1/ENDOG	Apoptosis-inducing factor 1, mitochondrial and Endonuclease G, mitochondrial	0.0040799	1.55687e-25	0.00408071
SMAD6,7	Mothers against decapentaplegic homolog 6/7	0.00401011	1.00493e-13	0.00400167
PRKC	Protein kinase C	0.00341923	2.09693e-19	0.00377008
CFLAR	CASP8 and FADD like apoptosis regulator	0.00368914	6.50659e-22	0.00370337
CAPN	Calpain-10	0.00359066	3.98937e-21	0.00344789
CCNH/CDK7	Cyclin-H / Cyclin-dependent kinase 7	0.00338293	1.2199e-15	0.00338263
ITPR	Inositol 1,4,5-trisphosphate receptor type 1	0.028295	0.0211265	0.00289256
Megakaryocte	Megakaryocte	0.00270696	1.08137e-23	0.00288619
SOS	Son of sevenless	0.00189603	3.26651e-19	0.00286718
TEK/Tie2	Angiopoietin-1 receptor	0.00330576	0.000183653	0.0027548
SMURF1	SMAD specific E3 ubiquitin protein ligase 1	0.0028403	2.22601e-14	0.00269239
PCNA	proliferating cell nuclear antigen	0.0022245	2.76983e-19	0.00231189
OCT4_SOX2	POU domain, class 5, transcription factor 1 and Transcription factor SOX-2	0.00122277	2.01514e-16	0.00161768
STAT	Signal transducer and activator of transcription	0.00180416	6.30481e-13	0.00134008
OCT4_SOX2_NANOG	POU domain, class 5, transcription factor 1 and Transcription factor SOX-2 and Homeobox protein NANOG	0.00283715	4.86511e-14	0.00102748
GSK3B	glycogen synthase kinase 3 beta	0.000699968	4.61335e-14	0.000794073
CCNA/CDK1	Cyclin-A1 and Cyclin-dependent kinase 1	0.000174937	1.23579e-18	0.000700212
p38	Mitogen-activated protein kinase p38 beta	0.00067494	7.37967e-17	0.0006076
RUNX2	runt-related transcription factor 2	0.00066132	0.00129922	0.000427589
G1-S transition	G1-S transition	0.000929524	6.05728e-15	0.000416388
HIF1b	Putative hypoxia-inducible factor 1 beta	0.00113263	6.90742e-17	0.000398013
BID	BH3 interacting domain death agonist	0.000410647	1.87649e-18	0.000366093
SOX9	SRY-box 9	0.000438775	2.50771e-14	0.000327273
TP53*	Cellular tumor antigen p53	0.000212927	7.4434e-13	0.000208261
TGFB	Transforming growth factor beta-1 proprotein	0.000102353	3.15381e-13	0.000190179
FGF	Fibroblast growth factor 8	0.000169973	4.8048e-17	0.000172047
mTORC2	mTOR complex 2	0.000167342	4.02247e-15	0.000162846
CDC25A	cell division cycle 25A	0.000148251	5.65754e-15	0.00014591
IL1	interleukin 1	9.25284e-05	6.44924e-15	0.000130376
PDPK1	3-phosphoinositide dependent protein kinase 1	7.227e-05	4.28762e-17	0.000129435
Col4	Collagen alpha-2(IV) chain	0.000125161	8.35614e-16	0.000121027
BAK1	BCL2-antagonist/killer 1	0.000114702	1.36552e-20	0.000115996
RHOA	ras homolog family member A	0.000111356	1.48994e-15	9.38858e-05
PRKAC	Protein kinase C alpha type	9.68397e-05	1.81957e-16	8.69317e-05
Stress	Stress	7.23183e-05	3.85393e-18	8.11154e-05
JUN*	Transcription factor AP-1	0.00010755	1.14087e-16	8.01854e-05
COL1A1/2	Collagen alpha-1(I) chain and Collagen alpha-2(I) chain	6.00245e-05	5.82895e-16	7.64377e-05
STAT1	signal transducer and activator of transcription 1	5.28808e-05	6.64773e-16	7.54739e-05
LEF1	lymphoid enhancer-binding factor 1	4.39828e-05	6.81553e-14	7.35874e-05
PPARG	peroxisome proliferator-activated receptor gamma	6.64026e-05	1.80168e-13	7.20896e-05
ELK1/ELK4	ETS domain-containing protein Elk-1/4	7.0895e-05	3.3798e-18	5.93594e-05
HES1	hes family bHLH transcription factor 1	5.68376e-05	1.43802e-15	5.91882e-05
Platelets activation	Platelets activation	6.29036e-05	1.34061e-24	5.55487e-05
PLCG	1-phosphatidylinositol 4,5-bisphosphate phosphodiesterase	7.33342e-05	2.42888e-16	5.44818e-05
hypoxia	hypoxia	0.000431064	0.000183653	5.26821e-05
HMGB1	high mobility group box 1	5.37869e-05	6.6265e-14	5.20553e-05
IL10	interleukin 10	5.05502e-05	3.12695e-14	5.14605e-05
CASP8	caspase 8, apoptosis-related cysteine peptidase	5.45502e-05	1.51058e-20	4.5365e-05
SCL	stem cell leukemia	5.15691e-05	3.23032e-16	4.4591e-05
CASP12	caspase 12 (gene/pseudogene)	4.02922e-05	2.79829e-22	4.17074e-05
BCL2L1	BCL2-like 1	3.88132e-05	6.35953e-18	3.99955e-05
SMAD2,3	Mothers against decapentaplegic homolog 2/3	3.41456e-05	4.63116e-13	3.9827e-05
APAF1	apoptotic peptidase activating factor 1	3.59225e-05	1.98078e-22	3.86543e-05
CCND	G1/S-specific cyclin-D1	3.12786e-05	3.87312e-19	3.47763e-05
IL3	interleukin 3	1.98219e-05	5.21197e-15	3.35206e-05
IL4	interleukin 4	2.90368e-05	1.1997e-14	2.73469e-05
RAP1	Ras-related protein Rap1	3.88258e-05	2.49319e-20	2.42565e-05
JNK	Mitogen-activated protein kinase 8	2.19553e-05	1.37198e-15	2.37574e-05
PPP2	Serine/threonine-protein phosphatase 2A	1.98634e-05	4.05089e-14	2.10868e-05
RB1/E2F1,2,3/TFDP	Retinoblastoma-associated protein and Transcription factor E2F1/2/3 and Transcription factor Dp-1	2.1034e-05	3.6097e-15	2.10306e-05
Digylceride	Digylceride	2.10058e-05	7.84046e-16	2.10068e-05
CompForce		5.50621e-06	4.83794e-18	1.57247e-05
PMAIP1	phorbol-12-myristate-13-acetate-induced protein 1	1.17877e-05	4.31657e-19	1.49399e-05
BBC3	BCL2 binding component 3	1.46031e-05	1.38232e-18	1.38377e-05
RPS6KA	Ribosomal protein S6 kinase alpha-3	1.32188e-05	1.28448e-18	1.32129e-05
MKNK1,2	MAP kinase-interacting serine/threonine-protein kinase 1/2	1.24507e-05	4.08085e-21	1.32094e-05
CEBPs	E3 ISG15--protein ligase HERC5	5.03403e-06	5.08769e-15	1.30482e-05
CHUK	conserved helix-loop-helix ubiquitous kinase	3.89852e-07	1.16806e-16	1.18426e-05
GLI1,2,3A	Zinc finger protein GLI1/2/3A	1.13441e-05	6.0757e-20	1.17111e-05
Smad/Dlx5	Mothers against decapentaplegic homolog and Homeobox protein DLX-5	1.3603e-05	7.09887e-13	1.16129e-05
h1	Histon H1	0.000650027	2.46305e-14	9.23266e-06
ROS	Reactive Oxygen Species	1.88343e-05	2.64356e-14	7.62404e-06
ECM	Proteasome adapter and scaffold protein ECM29	2.36266e-05	7.38312e-17	7.22643e-06
BCL2	B-cell CLL/lymphoma 2	5.18848e-06	1.16425e-17	5.17523e-06
OSX_SP7	Transcription factor Sp7	4.49781e-06	1.75457e-17	4.72242e-06
RAPGEF2	Rap guanine nucleotide exchange factor 2	3.57644e-06	6.20794e-19	3.68015e-06
CD28	CD28 molecule	2.53467e-05	4.39158e-20	3.25545e-06
IL3RA	interleukin 3 receptor, alpha (low affinity)	2.70562e-06	1.68112e-15	2.57261e-06
BRAF	B-Raf proto-oncogene, serine/threonine kinase	1.05568e-06	3.46568e-19	2.39073e-06
VEGF	Vascular endothelial growth factor A	2.25824e-06	1.25535e-14	2.25378e-06
CDKN2B	cyclin-dependent kinase inhibitor 2B (p15, inhibits CDK4)	1.76121e-06	7.12235e-20	2.00796e-06
CDKN2D	cyclin-dependent kinase inhibitor 2D (p19, inhibits CDK4)	2.0292e-06	2.23964e-21	1.85757e-06
CDKN2A	cyclin-dependent kinase inhibitor 2A	1.85977e-06	3.13297e-13	1.79803e-06
HIF2a	Endothelial PAS domain-containing protein 1	2.75971e-06	1.44445e-17	1.76916e-06
KIT	v-kit Hardy-Zuckerman 4 feline sarcoma viral oncogene homolog	1.96688e-06	1.8844e-20	1.72784e-06
CDKN2C	cyclin-dependent kinase inhibitor 2C (p18, inhibits CDK4)	1.71439e-06	1.15379e-20	1.72765e-06
CDKN1A	cyclin-dependent kinase inhibitor 1A (p21, Cip1)	1.6906e-06	4.593e-13	1.47461e-06
INSR	insulin receptor	3.26607e-06	8.79101e-17	1.27384e-06
DAXX	death-domain associated protein	9.20741e-07	4.97567e-18	1.24006e-06
E2F1,2,3/TFDP	Transcription factor E2F1/2/3 and Transcription factor Dp-1	1.1615e-06	1.18889e-14	1.17522e-06
BAD	BCL2 associated agonist of cell death	1.0164e-06	1.23461e-19	1.13199e-06
DAB2IP	DAB2 interacting protein	6.69693e-06	3.37195e-18	8.28776e-07
CASP3	caspase 3	4.82101e-07	5.17187e-19	6.58718e-07
MAP3K1	mitogen-activated protein kinase kinase kinase 1, E3 ubiquitin protein ligase	0.0011645	2.22341e-17	6.57911e-07
FADD/TRADD	FAS-associated death domain proteinnand Tumor necrosis factor receptor type 1-associated DEATH domain protein	5.49683e-07	9.5504e-24	5.72249e-07
MAP3K5	mitogen-activated protein kinase kinase kinase 5	0.00149052	1.00424e-15	5.51587e-07
MAP2K4	mitogen-activated protein kinase kinase 4	7.71703e-07	5.51942e-16	5.01196e-07
CCND/CDK4,6	G1/S-specific cyclin-D1 and Cyclin-dependent kinase 4/6	3.92565e-07	2.9922e-16	4.16724e-07
TRAF	TNF receptor-associated factor	3.70708e-07	1.09038e-25	3.70227e-07
PTPN13	protein tyrosine phosphatase, non-receptor type 13 (APO-1/CD95 (Fas)-associated phosphatase)	3.69667e-07	3.42983e-26	3.69112e-07
MOS	v-mos Moloney murine sarcoma viral oncogene homolog	2.31081e-06	1.37581e-19	3.42338e-07
Col2A1	collagen, type II, alpha 1	2.99921e-07	8.85814e-18	2.95041e-07
RAF1	Raf-1 proto-oncogene, serine/threonine kinase	1.53991e-07	2.86509e-19	1.47604e-07
XIAP	X-linked inhibitor of apoptosis, E3 ubiquitin protein ligase	1.43531e-07	2.67349e-20	1.2118e-07
CCNE/CDK2	G1/S-specific cyclin-E1 and Cyclin-dependent kinase 2	4.67403e-08	9.56558e-13	1.16371e-07
Nkx3_2	Homeobox protein Nkx-2.5/3.1	6.29861e-08	8.93454e-18	5.80706e-08
cell cycle	cell cycle	5.53566e-08	6.57993e-25	4.72579e-08
ecm-mineralisation	ecm-mineralisation	2.72017e-08	1.7712e-15	3.69979e-08
TRAF2	TNF receptor associated factor 2	1.13936e-06	4.63456e-18	3.39842e-08
SGK1	serum/glucocorticoid regulated kinase 1	2.34833e-08	5.51018e-26	2.35721e-08
RBL1/E2F4,5/TFDP1,2	Retinoblastoma-associated protein and Transcription factor E2F4/5 and Transcription factor Dp-1/2	1.96196e-08	3.06276e-15	1.96212e-08
CDC6/MCM	Cell division control protein 6 homolog and DNA replication licensing factor MCM7	1.93792e-08	9.58109e-16	1.93886e-08
MAP3K14	mitogen-activated protein kinase kinase kinase 14	2.04744e-09	3.67914e-17	1.13292e-08
FGA/FGB/FGG	Fibrinogen alpha chain and Fibrinogen beta chain and Fibrinogen gamma chain	1.21556e-08	1.36341e-25	8.51723e-09
apoptosis like pathway	apoptosis like pathway	5.85197e-09	2.85615e-25	6.58007e-09
CASP2/PIDD	Caspase-2 and p53-induced death domain-containing protein 1	4.26854e-08	1.20737e-17	2.50154e-09
CREBBP/SP1	CREB-binding protein	5.0578e-10	4.63563e-16	2.35186e-09
ACVR1/BMPR2	activin A receptor, type I and Bone morphogenetic protein receptor type-2	1.15195e-09	6.0459e-22	1.2999e-09
MAP2K3,6	Dual specificity mitogen-activated protein kinase kinase 3/6	0.000908285	3.60597e-18	1.03283e-09
MEF2C_Dlx5_6	Myocyte-specific enhancer factor 2C and Homeobox protein DLX-5/6	5.33259e-10	1.26122e-19	6.31786e-10
MEF2C	myocyte enhancer factor 2C	4.80416e-10	2.77675e-16	4.82575e-10
NFATC2	nuclear factor of activated T-cells, cytoplasmic, calcineurin-dependent 2	2.13119e-10	4.05697e-19	2.19443e-10
RB1	retinoblastoma 1	1.6843e-10	3.14864e-17	1.77121e-10
PIDD1	p53-induced death domain protein 1	0.000139976	2.92666e-16	1.13628e-10
Col10A1	collagen, type X, alpha 1	1.53211e-10	5.28411e-14	1.0296e-10
IKBKB	inhibitor of kappa light polypeptide gene enhancer in B-cells, kinase beta	5.1601e-11	2.90074e-14	9.77677e-11
HIF1a	hypoxia inducible factor 1, alpha subunit (basic helix-loop-helix transcription factor)	5.2538e-06	6.75508e-17	4.92242e-11
OCT4	POU domain, class 5, transcription factor 1	3.67403e-11	9.71002e-17	4.32646e-11
SOX2	SRY-box 2	3.35348e-11	2.22231e-16	4.28364e-11
TNFRSF10	Tumor necrosis factor receptor superfamily member 10	3.82595e-05	6.39961e-24	3.92602e-11
TGFBR1/TGFBR2	TGF-beta receptor type-1/2	5.32574e-11	6.73041e-13	3.04683e-11
FASLG	Fas ligand (TNF superfamily, member 6)	7.56067e-12	2.59389e-21	9.1699e-12
FAS	Fas cell surface death receptor	5.9465e-05	2.28757e-19	8.86763e-12
CASP7	caspase 7	7.4949e-12	4.10951e-26	7.48224e-12
NANOG	Nanog homeobox	0.00193424	5.76997e-16	6.89797e-12
HRK	harakiri, BCL2 interacting protein	6.42561e-12	5.32054e-26	6.35784e-12
CASP6	caspase 6	5.23218e-12	5.0495e-26	4.58208e-12
MMP13	matrix metallopeptidase 13	2.33347e-12	1.13037e-17	2.06623e-12
SMAD6,7/SMURF1,2	Mothers against decapentaplegic homolog 6/7 and E3 ubiquitin-protein ligase SMURF1/2	2.44352e-11	3.0147e-14	2.70399e-13
RAGE	Advanced glycosylation end product-specific receptor	9.73491e-13	5.39158e-13	1.63011e-13
IGF	Insulin-like growth factor	8.84841e-13	1.60656e-17	4.98801e-14
AGTR1	angiotensin II receptor, type 1	4.17299e-12	2.44238e-14	3.52528e-14
FADD	Fas associated via death domain	7.05706e-13	2.05578e-24	3.22198e-14
BGLAP_Osteocalcin	Osteocalcin	6.45207e-15	1.29844e-15	6.82345e-15
oxidative stress	oxidative stress	6.8083e-14	3.77247e-13	1.45919e-15
MEIS1	Meis homeobox 1	1.26484e-15	1.93292e-24	1.35834e-15
KDR	kinase insert domain receptor	1.0599e-16	2.84646e-24	9.40376e-17
IFNG	interferon, gamma	1.03556e-15	4.30281e-17	8.0896e-17
high glucose	high glucose	1.00174e-12	3.40333e-12	7.03966e-17
Phosphatidylinositol-3,4,5-trisphosphate	Phosphatidylinositol-3,4,5-trisphosphate	8.74337e-14	1.93211e-16	6.45934e-17
cAMP	cathelicidin antimicrobial peptide	7.20343e-15	5.05087e-15	3.95831e-17
PRKAA	5'-AMP-activated protein kinase catalytic subunit alpha-1	9.06352e-15	1.71669e-11	1.26082e-17
IL27	interleukin 27	8.47275e-17	3.37382e-16	4.32121e-18
RBPJ/SNW1	Recombining binding protein suppressor of hairless and SNW domain-containing protein 1	0.000451468	7.0779e-15	4.21056e-18
IRS1	insulin receptor substrate 1	3.364e-15	6.60022e-16	3.6844e-18
FZD/LRP	Frizzled and Low-density lipoprotein receptor-related protein 5	0.0011746	6.21242e-16	7.73509e-19
TSC1,2/TBC1D7 via -|RHEB	Hamartin and TBC1 domain family member 7 and GTP-binding protein Rheb	3.04423e-16	6.53263e-14	5.12593e-19
DKK1	dickkopf WNT signaling pathway inhibitor 1	1.25911e-15	5.1701e-17	6.40351e-20
Th1 cell	Thiamine biosynthetic bifunctional enzyme	3.07946e-15	1.0242e-15	5.62188e-20
Notch	Neurogenic locus notch homolog protein 1	0.00129841	7.54958e-15	2.00263e-20
SMO	smoothened, frizzled class receptor	1.00927e-17	5.13337e-19	7.88207e-21
SHH	sonic hedgehog	1.03011e-19	5.06159e-18	2.23404e-21
CCNB/CDK1	G2/mitotic-specific cyclin-B1 and Cyclin-dependent kinase 1	9.36115e-19	1.76817e-19	5.26075e-23
BMP4	bone morphogenetic protein 4	6.78574e-21	1.5002e-18	5.02463e-23
RUNX1	runt-related transcription factor 1	4.2922e-20	2.22451e-23	3.23384e-24
CDC25B/C	M-phase inducer phosphatase 2/3	9.52741e-20	6.23097e-23	2.60887e-24
DDIT4	DNA damage inducible transcript 4	1.16407e-20	1.01951e-21	2.27311e-24
SFN	stratifin	2.74753e-19	3.65628e-21	9.74731e-25
S-G2 transition	S-G2 transition	1.29329e-22	2.5927e-24	7.22499e-25
FOXP3	forkhead box P3	1.15629e-20	4.67498e-23	1.10737e-25
ACAN	aggrecan	0	3.12003e-26	0
apoptosis	apoptosis	0	3.35237e-26	0
Cytoskeltal organization	Cytoskeltal organization	0	5.55314e-26	0
differentiation	differentiation	0	3.63917e-26	0
ectoderm development	ectoderm development	0	3.19287e-26	0
G2-mitosis transition	G2-mitosis transition	0	2.84221e-26	0
HHIP	hedgehog interacting protein	0	2.66904e-26	0
HSPB1	heat shock protein family B (small) member 1	0	1.62413e-26	0
IL17A	interleukin 17A	0	5.92369e-26	0
IL17F	interleukin 17F	0	4.17601e-26	0
IL21	interleukin 21	0	5.58238e-26	0
IL22	interleukin 22	0	4.45214e-26	0
Lipip biosynthesis	Lipip biosynthesis	0	4.17229e-26	0
Lipolysis	Lipolysis	0	4.13037e-26	0
Microtubule organization	Microtubule organization	0	6.01159e-26	0
Pi3K	Phosphatidylinositol 4,5-bisphosphate 3-kinase	0	5.74715e-26	0
proliferation	proliferation	0	2.60435e-26	0
pro-survival	pro-survival	0	1.00377e-26	0
tumor angiogenesis	tumor angiogenesis	0	2.98698e-26	0
