## Supplemental Table 4 Network HSC for "How biological cells including platelets and megakaryocytes decide complex problems fast but risky"

### Sheet: edges
Node Name1	Action	Node Name2
RUNX2	inhibition	NANOG
JUN*	activation	MMP13
CTNNB1	inhibition	PPARG
SGK1	activation	pro-survival
KIT	activation	GRB2
GADD45	activation	PCNA
CASP8	activation	CASP3
RPS6KB	inhibition	mTORC2
PPARG	activation	CEBPs
CAPN	activation	CASP12
IL1B	activation	TNF
PRKAA	inhibition	mTORC1
SMURF1	inhibition	TNF
FZD/LRP	activation	DVL
RAS	activation	BCL2
RUNX2	inhibition	OCT4
TNF	activation	SMAD6,7
oxidative stress	activation	RAGE
Col4	activation	ECM
MAP2K3,6	activation	p38
Notch	activation	RBPJ/SNW1
IGF	activation	INSR
RAPGEF2	activation	RAS
TP53*	activation	TNFRSF10
TNFRSF1A	activation	IKBKB
mTORC1	activation	CLIP1
NFATC2	inhibition	Col2A1
MAP3K7	activation	NLK
SMAD2,3	activation	CDKN1A
JNK	activation	JUN*
AKT	inhibition	RAF1
OCT4_SOX2_NANOG	inhibition	SOX9
RUNX2	activation	NFATC2
CASP9	activation	CASP3
RIPK1/TRADD/TRAF2	activation	MAP3K14
GLI1,2,3A	activation	CCND
STAT1	activation	TBX21
TNF	activation	TAB1,2
PRKAC	inhibition	GSK3B
OCT4_SOX2_NANOG	inhibition	RUNX2
cAMP	activation	PRKAC
CHEK	activation	TP53*
ROS	activation	JNK
IRS1	activation	PIK3
DVL	activation	CTNNB1
RBPJ/SNW1	activation	HES1
SMURF1	inhibition	JUN*
AKT	inhibition	RUNX2
ITPR	activation	ITPR
ITGA2B/IGTB3	activation	ITGA2B/IGTB3
p38	activation	RUNX2
GSK3B	inhibition	CTNNB1
FAS	activation	DAXX
HRK	activation	apoptosis
MAP3K1	activation	MAP2K1,2
PI3K	activation	CTNNB1
CCNA/CDK2	inhibition	CDC6/MCM
OCT4_SOX2	inhibition	SOX9
SOX9	activation	Nkx3_2
Th1 cell	activation	IFNG
MEF2C	activation	Smad/Dlx5
RAS	activation	BRAF
SMAD2,3	activation	Col4
SMURF1	activation	MDM2
TP53*	activation	BID
ERK1/2	inhibition	CREBBP/SP1
LEF1	activation	MYC*
TP53*	activation	PMAIP1
CXCR	inhibition	cAMP
HES1	inhibition	SOX9
G1-S transition	activation	CCNE/CDK2
CCNA/CDK2	inhibition	E2F1,2,3/TFDP
CD28	activation	PI3K
RB1/E2F1,2,3/TFDP	inhibition	E2F1,2,3/TFDP
RORC	activation	IL21
p38	activation	ATF4
PPARG	inhibition	IL1
PIDD1	activation	CASP2/PIDD
OCT4_SOX2_NANOG	activation	SOX2
JNK	inhibition	BCL2
PRKC	activation	Cytoskeltal organization
ATF4	activation	G2-mitosis transition
CYCS	activation	CASP9
JUN*	activation	HRK
PRKAA	activation	TSC1,2/TBC1D7 via -|RHEB
RBL1/E2F4,5/TFDP1,2	activation	G1-S transition
FOS	activation	BCL2L11
PMAIP1	inhibition	BCL2L1
CCNE/CDK2	inhibition	CDKN2D
BBC3	inhibition	BCL2L1
CASP12	activation	CASP7
OCT4_SOX2_NANOG	inhibition	MEIS1
cell cycle	activation	proliferation
Platelets activation	activation	Platelets activation
MEF2C	activation	MEF2C_Dlx5_6
CASP3	activation	apoptosis
TRAF2	activation	MAP3K1
SOX9	inhibition	FGF
S-G2 transition	activation	CCNB/CDK1
FGF	activation	GRB2
JNK	activation	TP53*
ROS	activation	p38
CCNE/CDK2	inhibition	CDKN2C
h1	activation	Notch
RORC	activation	IL17A
PPARG	inhibition	RUNX2
IL27	activation	STAT1
AGTR1	activation	TGFB
STAT1	activation	STAT
ALP	activation	BGLAP_Osteocalcin
ITPR	activation	Ca2+
JUN*	inhibition	SOX9
JAK	activation	STAT
hypoxia	activation	HIF1a
MEF2C	activation	RUNX2
CASP7	activation	apoptosis
CDKN2D	inhibition	CCND/CDK4,6
ERK1/2	activation	RUNX2
SOX9	inhibition	PPARG
HMGB1	activation	TNF
PIK3	activation	Phosphatidylinositol-3,4,5-trisphosphate
CCNA/CDK2	activation	cell cycle
Notch	activation	Notch
SOX2	activation	OCT4_SOX2_NANOG
CCNE/CDK2	inhibition	RB1/E2F1,2,3/TFDP
RORC	activation	IL17F
TGFBR1/TGFBR2	activation	PPP2
IL4	activation	JAK
PDPK1	activation	AKT
TGFB	activation	TGFBR1/TGFBR2
LEF1	activation	CCND
SCL	activation	RAS
MYC*	activation	FOS
MKNK1,2	activation	ATF4
PRKC	activation	RAF1
TP53*	activation	PIDD1
RPS6KA	inhibition	TSC1,2/TBC1D7 via -|RHEB
BCL2	inhibition	BAX
TGFB	inhibition	BGLAP_Osteocalcin
IKBKB	activation	NFkB
BGLAP_Osteocalcin	activation	ecm-mineralisation
Col4	activation	apoptosis like pathway
HES1	inhibition	CEBPs
DAB2IP	activation	MAP3K5
TEK/Tie2	activation	TEK/Tie2
PKMYT1	inhibition	CCNA/CDK1
SOX9	inhibition	OCT4
GLI1,2,3A	activation	BCL2
PKMYT1	inhibition	CCNB/CDK1
PLCG	activation	PRKC
AKT	inhibition	MAP2K4
CTNNB1	inhibition	CEBPs
Platelets activation	activation	CCL5
NFkB	activation	NFATC2
FOXP3	inhibition	RORC
FADD/TRADD	activation	CASP8
CDKN1A	inhibition	CCNE/CDK2
IL3	activation	JAK
PPARG	inhibition	SOX2
p38	inhibition	MEF2C
BID	activation	MOMP
CDC25A	activation	CCND/CDK4,6
GSK3B	activation	TSC1,2/TBC1D7 via -|RHEB
SOX9	inhibition	NANOG
GLI1,2,3A	activation	HHIP
SOX9	inhibition	CTNNB1
HIF2a	activation	SOX9
SMO	activation	GLI1,2,3A
STAT	activation	CCND
TGFB	activation	DAXX
CCNA/CDK1	activation	cell cycle
XIAP	inhibition	CASP7
TNFRSF10	activation	FADD
OSX_SP7	inhibition	SOX9
IL3	activation	IL3RA
STAT	activation	BCL2
AKT	activation	CHUK
FGA/FGB/FGG	activation	Platelets activation
MAP3K7	activation	IKBKB
E2F1,2,3/TFDP	activation	CCNE/CDK2
IL3RA	activation	RAS
TRAF	activation	pro-survival
COL1A1/2	activation	ECM
mTORC2	activation	RHOA
RORC	activation	IL22
CHUK	activation	mTORC2
PMAIP1	inhibition	BCL2
IL1	activation	SMURF1
VEGF	inhibition	proliferation
JAK	activation	GRB2
SMAD2,3	activation	COL1A1/2
FADD	activation	CASP8
PPARG	inhibition	SOX9
BBC3	inhibition	BCL2
GADD45	inhibition	CCNB/CDK1
CREBBP/SP1	activation	TP53*
TGFBR1/TGFBR2	activation	SMAD2,3
NLK	inhibition	LEF1
CCND/CDK4,6	inhibition	RBL1/E2F4,5/TFDP1,2
JUN*	activation	TP53*
SMAD2,3	activation	CREBBP/SP1
AKT	activation	IKBKB
RUNX2	activation	HIF1a
NFkB	activation	TRAF
TNF	activation	TNFRSF1A
SOX9	inhibition	NFkB
CCNH/CDK7	activation	CCNA/CDK1
CEBPs	activation	PPARG
CXCR	activation	CXCR
HIF2a	activation	VEGF
mTORC1	activation	GRB10
ALP	activation	ecm-mineralisation
IL1B	activation	IL1
OCT4	activation	OCT4_SOX2_NANOG
TNFRSF1A	activation	FADD/TRADD
p38	activation	CCL5
COL1A1/2	inhibition	apoptosis like pathway
XIAP	activation	pro-survival
INSR	activation	IRS1
MMP9	activation	TNF
ROS	activation	PI3K
RUNX2	activation	MMP13
MAP3K1	activation	IKBKB
Smad/Dlx5	activation	OSX_SP7
JNK	inhibition	BCL2L1
STAT	activation	MYC*
DDIT4	activation	TSC1,2/TBC1D7 via -|RHEB
JNK	activation	BAD
VEGF	activation	ecm-mineralisation
SCL	activation	PI3K
RPS6KA	activation	ATF4
CDKN1A	inhibition	CCNA/CDK2
PIK3	activation	mTORC2
CompForce	activation	SOX9
SOX9	inhibition	RUNX2
GSK3B	inhibition	CCND/CDK4,6
ecm-mineralisation	activation	ECM
DDIT3	inhibition	BCL2L1
Digylceride	activation	PRKAC
CASP8	activation	CASP7
ITGA2B/IGTB3	activation	FGA/FGB/FGG
PPARG	activation	Col2A1
BCL2	inhibition	BAK1
CTNNB1	activation	SOX9
Smad/Dlx5	activation	RUNX2
TP53*	activation	MDM2
MOMP	activation	AIFM1/ENDOG
CASP9	activation	CASP7
RUNX2	activation	Col10A1
JNK	activation	BID
cAMP	activation	PRKAA
STAT	activation	CDKN1A
Col2A1	activation	PPARG
NFkB	inhibition	RUNX2
TNF	activation	SMURF1
CDC6/MCM	activation	G1-S transition
RASGRF/RASGRP	activation	RAS
GADD45	activation	pro-survival
OCT4_SOX2_NANOG	activation	NANOG
AKT	activation	MDM2
ECM	activation	PI3K
ERK1/2	activation	SOX9
CCNE/CDK2	inhibition	CDKN2A
FAS	activation	FADD
PI3K	activation	AKT
CFLAR	activation	pro-survival
CASP8	activation	CASP6
MAP3K14	activation	IKBKB
KDR	inhibition	tumor angiogenesis
XIAP	inhibition	CASP9
CASP6	activation	apoptosis
OCT4	activation	OCT4_SOX2
PPARG	inhibition	NANOG
PLK1	activation	CDC25B/C
CASP9	activation	CASP6
Digylceride	activation	PRKC
RIPK1/TRADD/TRAF2	activation	DAB2IP
G1-S transition	activation	CCNH/CDK7
ATF4	activation	DDIT3
HIF1b	activation	TEK/Tie2
RB1	activation	S-G2 transition
TP53*	activation	apoptosis
SHH	activation	SMO
ELK1/ELK4	activation	FOS
PPARG	inhibition	OCT4
cAMP	activation	RAPGEF2
hypoxia	activation	HIF1b
TP53*	activation	BAX
TNF	activation	CASP3
RUNX1	activation	RORC
CCL5	activation	Megakaryocte
CCND	activation	CCND/CDK4,6
TNF	activation	TRAF2
MEF2C_Dlx5_6	activation	RUNX2
DKK1	inhibition	FZD/LRP
CASP2/PIDD	activation	BID
TAB1,2	activation	MAP3K7
BID	activation	BAX
STAT	activation	SOCS
NFkB	activation	MMP9
NFkB	activation	PTPN13
CHUK	activation	mTORC1
TGFB	activation	CTNNB1
SMAD6,7/SMURF1,2	inhibition	SMAD1,5,8
BCL2L11	inhibition	BCL2L1
SOX9	activation	CCND
CXCR	activation	JAK
BAK1	activation	MOMP
PTPN13	activation	pro-survival
RB1	activation	RB1/E2F1,2,3/TFDP
CDC25A	activation	CCNE/CDK2
RASGRF/RASGRP	activation	ITGA2B/IGTB3
PRKAC	activation	RAP1
CTNNB1	activation	CCND
MAP3K5	activation	JNK
MMP13	inhibition	Col2A1
TGFB	activation	SMAD2,3
MAP2K1,2	activation	ERK1/2
CDKN1A	inhibition	CCND/CDK4,6
GRB10	inhibition	INSR
mTORC1	activation	LPIN1
SMAD6,7	activation	SMAD6,7/SMURF1,2
JAK	activation	PI3K
FOS	activation	G2-mitosis transition
ERK1/2	activation	RPS6KA
TP53*	activation	GADD45
SMAD2,3	activation	FOXP3
ERK1/2	activation	CCL5
p38	activation	HSPB1
GRB2	activation	SOS
AKT	inhibition	MAP3K5
CDC25A	activation	CCNA/CDK2
RAS	activation	PI3K
FASLG	activation	apoptosis
BCL2L1	inhibition	BAX
ERK1/2	activation	ELK1/ELK4
CCNA/CDK2	inhibition	RB1/E2F1,2,3/TFDP
PRKAC	activation	CTNNB1
CDC25A	activation	CCNA/CDK1
MYC*	inhibition	CDKN1A
GSK3B	activation	GSK3B
CCNB/CDK1	activation	CCNB/CDK1
mTORC2	activation	PRKC
CCND/CDK4,6	inhibition	RB1/E2F1,2,3/TFDP
RAS	activation	RAF1
BAX	activation	MOMP
p38	activation	TP53*
CCNB/CDK1	activation	PLK1
RUNX2	activation	ALP
TP53*	activation	BBC3
MOMP	activation	DIABLO/SEPT4/HTRA
AKT	activation	PPARG
VEGF	activation	KDR
BCL2L1	activation	pro-survival
PPP2	activation	RPS6KB
CFLAR	inhibition	CASP8
FOS	activation	TP53*
BRAF	activation	MAP2K1,2
ERK1/2	activation	MYC*
TGFBR1/TGFBR2	activation	RHOA
ERK1/2	inhibition	TSC1,2/TBC1D7 via -|RHEB
CCNH/CDK7	activation	CCNE/CDK2
ERK1/2	inhibition	RBL1/E2F4,5/TFDP1,2
SOX9	inhibition	SOX2
RBL1/E2F4,5/TFDP1,2	inhibition	MYC*
SMAD2,3	activation	CDKN2B
SMAD1,5,8	activation	MEF2C
NFkB	activation	GADD45
RAGE	activation	ROS
E2F1,2,3/TFDP	activation	RB1/E2F1,2,3/TFDP
Ca2+	activation	PRKC
CLIP1	activation	Microtubule organization
AKT	inhibition	GSK3B
DVL	inhibition	Notch
SOS	activation	RAS
OCT4_SOX2	inhibition	RUNX2
IL1	activation	TNF
TP53*	activation	SFN
VEGF	inhibition	tumor angiogenesis
GSK3B	inhibition	MYC*
TP53*	activation	BAK1
VEGF	activation	GRB2
BCL2L11	activation	apoptosis
CCND/CDK4,6	activation	cell cycle
CCNA/CDK1	activation	RB1
Ca2+	activation	CAPN
BCL2L1	inhibition	BAK1
IKBKB	inhibition	TSC1,2/TBC1D7 via -|RHEB
PCNA	inhibition	CCND/CDK4,6
JUN*	activation	BCL2L11
Nkx3_2	inhibition	RUNX2
RUNX2	inhibition	SOX2
MYC*	inhibition	CDKN2B
PRKC	activation	RAS
GSK3B	inhibition	CCND
E2F1,2,3/TFDP	activation	G1-S transition
SMAD1,5,8	activation	Smad/Dlx5
CDKN2A	inhibition	CCND/CDK4,6
LPIN1	activation	Lipip biosynthesis
MAP3K5	activation	MAP2K3,6
SMAD2,3	inhibition	MYC*
TSC1,2/TBC1D7 via -|RHEB	inhibition	mTORC1
FASLG	activation	FAS
SMURF1	activation	TP53*
TGFB	inhibition	Smad/Dlx5
CASP3	activation	MAP3K1
FOS	activation	differentiation
mTORC2	activation	SGK1
APAF1	activation	CASP9
CTNNB1	activation	FGF
RAP1	activation	BRAF
BID	activation	BAK1
mTORC2	activation	AKT
XIAP	inhibition	CASP3
Col10A1	activation	ALP
RUNX2	activation	OSX_SP7
Smad/Dlx5	activation	MYC*
SMAD6,7	inhibition	SMAD2,3
SMAD2,3	activation	RBL1/E2F4,5/TFDP1,2
RUNX2	inhibition	PPARG
Megakaryocte	activation	apoptosis like pathway
CTNNB1	activation	RUNX2
DIABLO/SEPT4/HTRA	inhibition	XIAP
PPARG	inhibition	TNF
TP53*	activation	CDKN1A
RHOA	activation	JNK
SMAD2,3	inhibition	BGLAP_Osteocalcin
TRAF2	activation	MAP3K5
SOCS	inhibition	STAT
apoptosis like pathway	activation	Platelets activation
BMP4	activation	ACVR1/BMPR2
SMAD2,3	activation	RUNX2
RUNX2	inhibition	SOX9
mTORC1	activation	RPS6KB
WNT	activation	FZD/LRP
CDC25B/C	activation	CCNB/CDK1
IL10	inhibition	TNF
NANOG	activation	OCT4_SOX2_NANOG
Energy deficit	activation	cAMP
BCL2L11	inhibition	BCL2
NFkB	activation	CFLAR
BCL2L11	activation	BAX
MAP2K4	activation	JNK
STAT	activation	COL1A1/2
OCT4_SOX2_NANOG	inhibition	PPARG
ATF4	activation	differentiation
LEF1	activation	RUNX2
CASP9	activation	apoptosis
RAF1	activation	MAP2K1,2
SOX2	activation	OCT4_SOX2
TBX21	inhibition	RUNX1
SOX9	activation	ACAN
BCL2	activation	pro-survival
DAXX	activation	MAP3K5
VEGF	activation	PLCG
CDKN2A	inhibition	MDM2
CASP12	activation	CASP3
TNFRSF1A	activation	RIPK1/TRADD/TRAF2
CDKN2B	inhibition	CCND/CDK4,6
SMAD6,7/SMURF1,2	inhibition	SMAD2,3
CREBBP/SP1	activation	CDKN2B
FADD/TRADD	activation	FADD/TRADD
RUNX2	activation	COL1A1/2
high glucose	activation	RAGE
IFNG	activation	STAT1
DVL	inhibition	GSK3B
SOX9	activation	Col2A1
OCT4_SOX2	inhibition	PPARG
MOS	activation	MAP2K1,2
NFkB	activation	MMP13
CDKN2C	inhibition	CCND/CDK4,6
ACVR1/BMPR2	activation	SMAD1,5,8
IL1	inhibition	PPARG
SMAD6,7/SMURF1,2	inhibition	TGFBR1/TGFBR2
LEF1	activation	JUN*
SFN	inhibition	CCNB/CDK1
AKT	activation	HIF2a
CCNE/CDK2	inhibition	CDKN2B
CTNNB1	activation	LEF1
CHEK	inhibition	CDC25A
AKT	inhibition	BAD
MMP9	inhibition	VEGF
OCT4_SOX2_NANOG	activation	OCT4
PLCG	activation	Ca2+
CEBPs	activation	TNF
RPS6KB	inhibition	IRS1
AKT	activation	CEBPs
MOMP	activation	CYCS
RUNX2	activation	DKK1
JNK	activation	CCL5
FOS	activation	HRK
DDIT3	inhibition	BCL2
ERK1/2	activation	MKNK1,2
CCNH/CDK7	activation	CCNA/CDK2
Ca2+	activation	RASGRF/RASGRP
Stress	activation	HIF2a
PLK1	activation	G2-mitosis transition
ROS	activation	AGTR1
MDM2	inhibition	TP53*
INSR	activation	GRB2
CTNNB1	activation	OSX_SP7
VEGF	activation	Pi3K
NFkB	activation	BCL2L1
NFkB	activation	XIAP
BAD	inhibition	BCL2
MEIS1	activation	ectoderm development
HIF1a	activation	p38
RAS	activation	MOS
GRB10	activation	Lipolysis
p38	activation	OSX_SP7
MDM2	inhibition	RB1
MAP3K1	activation	MAP2K4
AKT	inhibition	OSX_SP7
hypoxia	activation	DDIT4
SMURF1	inhibition	SMURF1
HES1	inhibition	PPARG
PLK1	inhibition	PKMYT1
AKT	activation	mTORC1
Phosphatidylinositol-3,4,5-trisphosphate	activation	PDPK1
hypoxia	activation	HIF2a
AIFM1/ENDOG	inhibition	apoptosis
RHOA	activation	Cytoskeltal organization
IL3RA	activation	PIK3
JNK	activation	FOS
AKT	inhibition	TSC1,2/TBC1D7 via -|RHEB
RUNX2	activation	FGF
TP53*	activation	APAF1

### Sheet: nodes
Node Name	Full Name
ACAN	aggrecan
ACVR1/BMPR2	activin A receptor, type I and Bone morphogenetic protein receptor type-2
AGTR1	angiotensin II receptor, type 1
AIFM1/ENDOG	Apoptosis-inducing factor 1, mitochondrial and Endonuclease G, mitochondrial
AKT	RAC-alpha serine/threonine-protein kinase
ALP	Alkaline phosphatase
APAF1	apoptotic peptidase activating factor 1
apoptosis	apoptosis
apoptosis like pathway	apoptosis like pathway
ATF4	activating transcription factor 4
BAD	BCL2 associated agonist of cell death
BAK1	BCL2-antagonist/killer 1
BAX	BCL2-associated X protein
BBC3	BCL2 binding component 3
BCL2	B-cell CLL/lymphoma 2
BCL2L1	BCL2-like 1
BCL2L11	BCL2-like 11 (apoptosis facilitator)
BGLAP_Osteocalcin	Osteocalcin
BID	BH3 interacting domain death agonist
BMP4	bone morphogenetic protein 4
BRAF	B-Raf proto-oncogene, serine/threonine kinase
Ca2+	Cytosolic Calcium
cAMP	cathelicidin antimicrobial peptide
CAPN	Calpain-10
CASP12	caspase 12 (gene/pseudogene)
CASP2/PIDD	Caspase-2 and p53-induced death domain-containing protein 1
CASP3	caspase 3
CASP6	caspase 6
CASP7	caspase 7
CASP8	caspase 8, apoptosis-related cysteine peptidase
CASP9	caspase 9
CCL5	chemokine (C-C motif) ligand 5
CCNA/CDK1	Cyclin-A1 and Cyclin-dependent kinase 1
CCNA/CDK2	Cyclin-A1 and Cyclin-dependent kinase 2
CCNB/CDK1	G2/mitotic-specific cyclin-B1 and Cyclin-dependent kinase 1
CCND	G1/S-specific cyclin-D1
CCND/CDK4,6	G1/S-specific cyclin-D1 and Cyclin-dependent kinase 4/6
CCNE/CDK2	G1/S-specific cyclin-E1 and Cyclin-dependent kinase 2
CCNH/CDK7	Cyclin-H / Cyclin-dependent kinase 7
CD28	CD28 molecule
CDC25A	cell division cycle 25A
CDC25B/C	M-phase inducer phosphatase 2/3
CDC6/MCM	Cell division control protein 6 homolog and DNA replication licensing factor MCM7
CDKN1A	cyclin-dependent kinase inhibitor 1A (p21, Cip1)
CDKN2A	cyclin-dependent kinase inhibitor 2A
CDKN2B	cyclin-dependent kinase inhibitor 2B (p15, inhibits CDK4)
CDKN2C	cyclin-dependent kinase inhibitor 2C (p18, inhibits CDK4)
CDKN2D	cyclin-dependent kinase inhibitor 2D (p19, inhibits CDK4)
CEBPs	E3 ISG15--protein ligase HERC5
cell cycle	cell cycle
CFLAR	CASP8 and FADD like apoptosis regulator
CHEK	Serine/threonine-protein kinase Chks
CHUK	conserved helix-loop-helix ubiquitous kinase
CLIP1	CAP-Gly domain containing linker protein 1
Col10A1	collagen, type X, alpha 1
COL1A1/2	Collagen alpha-1(I) chain and Collagen alpha-2(I) chain
Col2A1	collagen, type II, alpha 1
Col4	Collagen alpha-2(IV) chain
CompForce
CREBBP/SP1	CREB-binding protein
CTNNB1	catenin beta 1
CXCR	C-X-C chemokine receptor
CYCS	cytochrome c, somatic
Cytoskeltal organization	Cytoskeltal organization
DAB2IP	DAB2 interacting protein
DAXX	death-domain associated protein
DDIT3	DNA damage inducible transcript 3
DDIT4	DNA damage inducible transcript 4
DIABLO/SEPT4/HTRA	Diablo homolog, mitochondrial and Septin-4 and Serine protease HTRA
differentiation	differentiation
Digylceride	Digylceride
DKK1	dickkopf WNT signaling pathway inhibitor 1
DVL	Segment polarity protein dishevelled homolog DVL-1
E2F1,2,3/TFDP	Transcription factor E2F1/2/3 and Transcription factor Dp-1
ECM	Proteasome adapter and scaffold protein ECM29
ecm-mineralisation	ecm-mineralisation
ectoderm development	ectoderm development
ELK1/ELK4	ETS domain-containing protein Elk-1/4
Energy deficit	Energy deficit
ERK1/2	Mitogen-activated protein kinase 1/3
FADD	Fas associated via death domain
FADD/TRADD	FAS-associated death domain proteinnand Tumor necrosis factor receptor type 1-associated DEATH domain protein
FAS	Fas cell surface death receptor
FASLG	Fas ligand (TNF superfamily, member 6)
FGA/FGB/FGG	Fibrinogen alpha chain and Fibrinogen beta chain and Fibrinogen gamma chain
FGF	Fibroblast growth factor 8
FOS	FBJ murine osteosarcoma viral oncogene homolog
FOXP3	forkhead box P3
FZD/LRP	Frizzled and Low-density lipoprotein receptor-related protein 5
G1-S transition	G1-S transition
G2-mitosis transition	G2-mitosis transition
GADD45	Growth arrest and DNA damage-inducible protein GADD45 alpha
GLI1,2,3A	Zinc finger protein GLI1/2/3A
GRB10	growth factor receptor bound protein 10
GRB2	growth factor receptor bound protein 2
GSK3B	glycogen synthase kinase 3 beta
h1	Histon H1
HES1	hes family bHLH transcription factor 1
HHIP	hedgehog interacting protein
HIF1a	hypoxia inducible factor 1, alpha subunit (basic helix-loop-helix transcription factor)
HIF1b	Putative hypoxia-inducible factor 1 beta
HIF2a	Endothelial PAS domain-containing protein 1
high glucose	high glucose
HMGB1	high mobility group box 1
HRK	harakiri, BCL2 interacting protein
HSPB1	heat shock protein family B (small) member 1
hypoxia	hypoxia
IFNG	interferon, gamma
IGF	Insulin-like growth factor
IKBKB	inhibitor of kappa light polypeptide gene enhancer in B-cells, kinase beta
IL1	interleukin 1
IL10	interleukin 10
IL17A	interleukin 17A
IL17F	interleukin 17F
IL1B	interleukin 1 beta
IL21	interleukin 21
IL22	interleukin 22
IL27	interleukin 27
IL3	interleukin 3
IL3RA	interleukin 3 receptor, alpha (low affinity)
IL4	interleukin 4
INSR	insulin receptor
IRS1	insulin receptor substrate 1
ITGA2B/IGTB3	Integrin alpha-IIb and Integrin beta-3
ITPR	Inositol 1,4,5-trisphosphate receptor type 1
JAK	Tyrosine-protein kinase JAK
JNK	Mitogen-activated protein kinase 8
JUN*	Transcription factor AP-1
KDR	kinase insert domain receptor
KIT	v-kit Hardy-Zuckerman 4 feline sarcoma viral oncogene homolog
LEF1	lymphoid enhancer-binding factor 1
Lipip biosynthesis	Lipip biosynthesis
Lipolysis	Lipolysis
LPIN1	lipin 1
MAP2K1,2	Dual specificity mitogen-activated protein kinase kinase 1/2
MAP2K3,6	Dual specificity mitogen-activated protein kinase kinase 3/6
MAP2K4	mitogen-activated protein kinase kinase 4
MAP3K1	mitogen-activated protein kinase kinase kinase 1, E3 ubiquitin protein ligase
MAP3K14	mitogen-activated protein kinase kinase kinase 14
MAP3K5	mitogen-activated protein kinase kinase kinase 5
MAP3K7	mitogen-activated protein kinase kinase kinase 7
MDM2	MDM2 proto-oncogene, E3 ubiquitin protein ligase
MEF2C	myocyte enhancer factor 2C
MEF2C_Dlx5_6	Myocyte-specific enhancer factor 2C and Homeobox protein DLX-5/6
Megakaryocte	Megakaryocte
MEIS1	Meis homeobox 1
Microtubule organization	Microtubule organization
MKNK1,2	MAP kinase-interacting serine/threonine-protein kinase 1/2
MMP13	matrix metallopeptidase 13
MMP9	matrix metallopeptidase 9
MOMP	Mitochondrial outer membrane permeabilization
MOS	v-mos Moloney murine sarcoma viral oncogene homolog
mTORC1	mTOR complex 1
mTORC2	mTOR complex 2
MYC*	Myc proto-oncogene protein
NANOG	Nanog homeobox
NFATC2	nuclear factor of activated T-cells, cytoplasmic, calcineurin-dependent 2
NFkB	Nuclear factor NF-kappa-B
Nkx3_2	Homeobox protein Nkx-2.5/3.1
NLK	nemo-like kinase
Notch	Neurogenic locus notch homolog protein 1
OCT4	POU domain, class 5, transcription factor 1
OCT4_SOX2	POU domain, class 5, transcription factor 1 and Transcription factor SOX-2
OCT4_SOX2_NANOG	POU domain, class 5, transcription factor 1 and Transcription factor SOX-2 and Homeobox protein NANOG
OSX_SP7	Transcription factor Sp7
oxidative stress	oxidative stress
p38	Mitogen-activated protein kinase p38 beta
PCNA	proliferating cell nuclear antigen
PDPK1	3-phosphoinositide dependent protein kinase 1
Phosphatidylinositol-3,4,5-trisphosphate	Phosphatidylinositol-3,4,5-trisphosphate
PI3K	Phosphatidylinositol 3-kinase
Pi3K	Phosphatidylinositol 4,5-bisphosphate 3-kinase
PIDD1	p53-induced death domain protein 1
PKMYT1	protein kinase, membrane associated tyrosine/threonine 1
Platelets activation	Platelets activation
PLCG	1-phosphatidylinositol 4,5-bisphosphate phosphodiesterase
PLK1	polo-like kinase 1
PMAIP1	phorbol-12-myristate-13-acetate-induced protein 1
PPARG	peroxisome proliferator-activated receptor gamma
PPP2	Serine/threonine-protein phosphatase 2A
PRKAA	5'-AMP-activated protein kinase catalytic subunit alpha-1
PRKAC	Protein kinase C alpha type
PRKC	Protein kinase C
proliferation	proliferation
pro-survival	pro-survival
PTPN13	protein tyrosine phosphatase, non-receptor type 13 (APO-1/CD95 (Fas)-associated phosphatase)
RAF1	Raf-1 proto-oncogene, serine/threonine kinase
RAGE	Advanced glycosylation end product-specific receptor
RAP1	Ras-related protein Rap1
RAPGEF2	Rap guanine nucleotide exchange factor 2
RAS	Ras GTPase-activating protein
RASGRF/RASGRP	Ras-specific guanine nucleotide-releasing factor 2 and RAS guanyl-releasing protein 1
RB1	retinoblastoma 1
RB1/E2F1,2,3/TFDP	Retinoblastoma-associated protein and Transcription factor E2F1/2/3 and Transcription factor Dp-1
RBL1/E2F4,5/TFDP1,2	Retinoblastoma-associated protein and Transcription factor E2F4/5 and Transcription factor Dp-1/2
RBPJ/SNW1	Recombining binding protein suppressor of hairless and SNW domain-containing protein 1
RHOA	ras homolog family member A
RIPK1/TRADD/TRAF2	Receptor-interacting serine/threonine-protein kinase 1 and Tumor necrosis factor receptor type 1-associated DEATH domain protein and TNF receptor-associated factor 2
RORC	RAR-related orphan receptor C
ROS	Reactive Oxygen Species
RPS6KA	Ribosomal protein S6 kinase alpha-3
RPS6KB	Ribosomal protein S6 kinase beta-1
RUNX1	runt-related transcription factor 1
RUNX2	runt-related transcription factor 2
SCL	stem cell leukemia
SFN	stratifin
S-G2 transition	S-G2 transition
SGK1	serum/glucocorticoid regulated kinase 1
SHH	sonic hedgehog
Smad/Dlx5	Mothers against decapentaplegic homolog and Homeobox protein DLX-5
SMAD1,5,8	Mothers against decapentaplegic homolog 1
SMAD2,3	Mothers against decapentaplegic homolog 2/3
SMAD6,7	Mothers against decapentaplegic homolog 6/7
SMAD6,7/SMURF1,2	Mothers against decapentaplegic homolog 6/7 and E3 ubiquitin-protein ligase SMURF1/2
SMO	smoothened, frizzled class receptor
SMURF1	SMAD specific E3 ubiquitin protein ligase 1
SOCS	Suppressor of cytokine signaling
SOS	Son of sevenless
SOX2	SRY-box 2
SOX9	SRY-box 9
STAT	Signal transducer and activator of transcription
STAT1	signal transducer and activator of transcription 1
Stress	Stress
TAB1,2	TGF-beta-activated kinase 1 and MAP3K7-binding protein 1/2
TBX21	T-box 21
TEK/Tie2	Angiopoietin-1 receptor
TGFB	Transforming growth factor beta-1 proprotein
TGFBR1/TGFBR2	TGF-beta receptor type-1/2
Th1 cell	Thiamine biosynthetic bifunctional enzyme
TNF	tumor necrosis factor
TNFRSF10	Tumor necrosis factor receptor superfamily member 10
TNFRSF1A	tumor necrosis factor receptor superfamily member 1A
TP53*	Cellular tumor antigen p53
TRAF	TNF receptor-associated factor
TRAF2	TNF receptor associated factor 2
TSC1,2/TBC1D7 via -|RHEB	Hamartin and TBC1 domain family member 7 and GTP-binding protein Rheb
tumor angiogenesis	tumor angiogenesis
VEGF	Vascular endothelial growth factor A
WNT	Protein Wnt
XIAP	X-linked inhibitor of apoptosis, E3 ubiquitin protein ligase
